# A proteomic screen of Ty1 integrase partners identifies the protein kinase CK2 as a regulator of Ty1 retrotransposition

**DOI:** 10.1101/2022.07.13.499880

**Authors:** Anastasia Barkova, Indranil Adhya, Christine Conesa, Amna Asif-Laidin, Amandine Bonnet, Elise Rabut, Carine Chagneau, Pascale Lesage, Joël Acker

## Abstract

**Background:** Transposable elements are ubiquitous and play a fundamental role in shaping genomes during evolution. Since excessive transposition can be mutagenic, mechanisms exist in the cells to keep these mobile elements under control. Although many cellular factors regulating the mobility of the retrovirus-like transposon Ty1 in *Saccharomyces cerevisiae* have been identified in genetic screens, only very few of them interact physically with Ty1 integrase (IN).

**Results:** Here, we perform a proteomic screen to establish Ty1 IN interactome. Among the 265 potential interacting partners, we focus our study on the conserved CK2 kinase. We confirm the interaction between IN and CK2, demonstrate that IN is a substrate of CK2 *in vitro* and identify the modified residues. We find that Ty1 IN is phosphorylated *in vivo* and that these modifications are dependent in part on CK2. No significant change in Ty1 retromobility could be observed when we introduce phospho-ablative mutations that prevent IN phosphorylation by CK2 *in vitro*. However, the absence of CK2 holoenzyme results in a strong stimulation of Ty1 retrotransposition, characterized by an increase in Ty1 mRNA and protein levels and a high accumulation of cDNA.

**Conclusion:** Our study highlights an important role of CK2 in the regulation of Ty1 retrotransposition. We provide the first evidence that Ty1 IN is post-translationally modified *in vivo*, as observed for retroviral INs, and demonstrate that CK2 strongly represses Ty1 mobility by inhibiting Ty1 transcription. The proteomic approach enabled the identification of many new Ty1 IN interacting partners, whose potential role in the control of Ty1 mobility will be interesting to study.
