## Supplemental Table 1 for "A proteomic screen of Ty1 integrase partners identifies the protein kinase CK2 as a regulator of Ty1 retrotransposition"

### Sheet: Feuil1
Supplementary Table S1: List of the proteins identified using the TChAP procedure
The list was obtained after curation of the MS data (Nguyen et al.; 2014). .
The number of unique peptides identified by MS for each proteins in each experiment ( Exp 1, Exp 2 and Exp 3) is indicated
The protein coverage calculated for each experiment is indicated for some components (% coverage)
Genes corresponding to proteins that belong to known cellular complexes are regrouped (manually curated, see Complexes)
Gene	Usual name	Name description	Exp 1	Exp 2	Exp 3	% coverage	Complexes
YDR261C-D	YDR261C-D	Retrotransposon Ty1-3 Gag and Pol genes	33	35	40
YFL002W-A	YFL002W-A	Retrotransposon Ty2-1 Gag and Pol genes	11	5	22
YHR214C-B	YHR214C-B	Retrotransposon Ty1-1 Gag and Pol genes	0	28	32
YLR035C-A	YLR035C-A	Retrotransposon Ty	22	43	53
YMR050C	YMR050C	Retrotransposon Ty1-4 Gag and Pol genes	0	42	54
YNL054W-B	YNL054W-B	Retrotransposon Ty1-2 Gag and Pol genes	0	26	45
YOR192C-B	YOR192C-B	Retrotransposon Ty2-1 Gag and Pol genes	7	20	11
YPL257W-B	YPL257W-B	Retrotransposon Ty1-1 Gag and Pol genes	0	79	93
YOR116C	RPO31	RNA polymerase III subunit C160	4	8	19	4/7/17	RNA Pol III complex
YOR207C	RET1	RNA polymerase III subunit C128	4	6	17	5/5/18	RNA Pol III complex
YPR190C	RPC82	RNA polymerase III subunit C82	4	4	10	10/12/24	RNA Pol III complex
YDL150W	RPC53	RNA Polymerase III subunit C53	2	3	3	10/11/11	RNA Pol III complex
YKR025W	RPC37	RNA polymerase III subunit C37	2	0	0	7/-/-	RNA Pol III complex
YNR003C	RPC34	RNA polymerase III subunit C34	1	2	3	4/11/15	RNA Pol III complex
YKL144C	RPC25	RNA polymerase III subunit C25	1	6	4	7/23/18	RNA Pol III complex
YPR110C	RPC40	RNA polymerase III subunit AC40	11	13	11	32/51/41	RNA Pol I and III complex
YBR154C	RPB5	RNA polymerase common subunit ABC27	2	3	4	9/20/31	RNA Pol I and III complex
YNL113W	RPC19	RNA polymerase III subunit C19	0	2	2	-/18/8	RNA Pol I and III complex
YOR341W	RPA190	RNA polymerase I subunit A190	24	22	43	21/28/32	RNA Pol I complex
YPR010C	RPA135	RNA polymerase I subunit A135	23	19	35	24/25/39	RNA Pol I complex
YOR340C	RPA43	RNA polymerase I subunit A43	5	7	3	18/20/10	RNA Pol I complex
YNL248C	RPA49	RNA polymerase I subunit A49	0	3	9	-/6/34	RNA Pol I complex
YJL148W	RPA34	RNA polymerase I subunit A34	1	2	5	9/8/27	RNA Pol I complex
YIL035C	CKA1	Casein kinase II subunit alpha	2	4	6	26/5/28	CK2 complex
YOR061W	CKA2	Casein kinase II subunit alpha'	7	9	7	7/7/19	CK2 complex
YGL019W	CKB1	Casein kinase II subunit beta	2	3	2	9/13/3	CK2 complex
YOR039W	CKB2	Casein kinase II subunit beta'	1	2	2	4/7/16	CK2 complex
YBR112C	CYC8	General transcriptional co-repressor	6	14	18		transcriptional repressor complex
YCR084C	TUP1	General transcriptional co-repressor	7	10	29		transcriptional repressor complex
YLR095C	IOC2	Subunit of the Isw1b complex	3	1	8		Isw1 complex
YBR245C	ISW1	Subunit of the Isw1b complex	3	9	27		Isw1 complex
YML069W	POB3	subunit of the FACT complex	5	10	12		FACT complex
YGL207W	SPT16	Subunit of the FACT complex	17	19	29		FACT complex
YLR418C	CDC73	Subunit of the Paf1 complex	0	2	3		Paf1 complex
YOL145C	CTR9	Subunit of the Paf1 complex	0	3	7		Paf1 complex
YGL244W	RTF1	Subunit of the Paf1 complex	2	2	6		Paf1 complex
YFL007W	BLM10	Proteasome activator BLM10	2	9	23		proteasome complex
YMR314W	PRE5	20S Proteasome subunit	2	1	4		proteasome complex
YOL038W	PRE6	20S Proteasome subunit	1	2	2		proteasome complex
YGR253C	PUP2	20S Proteasome subunit	1	3	3		proteasome complex
YHR027C	RPN1	26S proteasome regulatory subunit	3	3	17		proteasome complex
YER021W	RPN3	26S proteasome regulatory subunit	2	3	3		proteasome complex
YPR108W	RPN7	26S proteasome regulatory subunit	0	2	5		proteasome complex
YDL007W	RPT2	26S proteasome regulatory subunit	0	2	3		proteasome complex
YDR394W	RPT3	26S proteasome regulatory subunit	2	2	2		proteasome complex
YOR117W	RPT5	26S proteasome regulatory subunit 6A	2	1	2		proteasome complex
YFR010W	UBP6	Ubiquitin carboxyl-terminal hydrolase 6	2	6	14
YFR037C	CBC2	component of the RSC complex	1	8	10		RSC complex
YMR091C	NPL6	Component of the RSC complex	0	2	3		RSC complex
YLR357W	RSC2	component of the RSC complex	0	2	5		RSC complex
YML127W	RSC9	component of the RSC complex	1	3	2		RSC complex
YPL178W	CBC2	Nuclear cap-binding protein subunit 2	0	3	4		nuclear cap binding complex
YMR125W	STO1	Nuclear cap-binding protein complex subunit 1	2	3	8		nuclear cap binding complex
YGL130W	CEG1	mRNA-capping enzyme subunit alpha	1	3	8		mRNA capping enzyme
YPL228W	CET1	mRNA-capping enzyme subunit beta	1	3	6		mRNA capping enzyme
YFR028C	CDC14	Tyrosine-protein phosphatase CDC14	1	3	7		RENT complex
YJL076W	NET1	Subunit of the RENT complex	9	7	17		RENT complex
YPL190C	NAB3	Subunit of Nrd1 complex	4	3	8		NRD1 complex
YNL251C	NRD1	RNA-binding subunit of Nrd complex	1	4	8		NRD1 complex
YAR007C	RFA1	Subunit of Replication factor A	8	10	19		Replication factor A complex
YNL312W	RFA2	Subunit of Replication factor A	0	2	2		Replication factor A complex
YJR068W	RFC2	Subunit of Replication factor C	1	4	8		Replication factor C complex
YNL290W	RFC3	Subunit of Replication factor C	1	2	6		Replication factor C complex
YOL094C	RFC4	Subunit of Replication factor C	0	6	3		Replication factor C complex
YJL081C	ARP4	Actin-related protein 4	0	3	2		INO80 complex
YNL059C	ARP5	Actin-related protein 5	1	2	4		INO80 complex
YDR190C	RVB1	ATP-dependent DNA helicase	4	13	13		INO80 complex
YPL235W	RVB2	ATP-dependent DNA helicase	2	8	9		INO80 complex
YPL129W	TAF14	Subunit of TFIID	1	6	7		INO80 complex
YNL206C	RTT106	Histone chaperone	0	3	5
YNL246W	VPS75	Histone chaperone	2	2	3
YGR116W	SPT6	Nucleosome assembly factor	11	7	30
YJL115W	ASF1	Nucleosome assembly factor	0	5	4
YGL043W	DST1	Transcription elongation factor S-II	4	12	17
YER148W	SPT15	TATA-box-binding protein	0	4	4
YMR039C	SUB1	RNA polymerase II transcriptional coactivator	4	1	3
YPR086W	SUA7	Transcription initiation factor IIB	0	2	5
YHR084W	STE12	Transcription factor	0	2	3
YML010W	SPT5	Transcription elongation factor	7	10	25
YPR133C	SPN1	RNA polymerase II transcription factor	1	4	7
YJL197W	UBP12	Ubiquitin-specific protease	2	1	2
YMR304W	UBP15	Ubiquitin-specific protease	2	3	4
YDL074C	BRE1	E3 ubiquitin ligase	3	6	11
YDR143C	SAN1	Ubiquitin-protein ligase	0	2	3
YDR510W	SMT3	Ubiquitin-like protein of the SUMO family	13	17	11
YKL210W	UBA1	Ubiquitin activating enzyme	2	0	4
YNL088W	TOP2	Topoisomerase II	2	2	9
YOL006C	TOP1	Topoisomerase I	1	3	4
YIL033C	BCY1	cAMP-dependent protein kinase regulatory subunit	2	7	10
YEL037C	RAD23	UV excision repair protein RAD23	2	0	4
YER089C	PTC2	Protein phosphatase 2C homolog 2	2	0	2
YNL201C	PSY2	Subunit of protein phosphatase PP4 complex	2	2	9
YDL051W	LHP1	La-Homologous Protein	3	4	6
YBR049C	REB1	RNA polymerase I Enhancer Binding protein	6	9	10
YNL216W	RAP1	DNA-binding protein	4	4	11
YKL112W	ABF1	ARS-Binding Factor 1	2	5	15
R0040C	REP2	REPlication	0	3	6
YAL019W	FUN30	Unknown function	3	6	15
YAL043C	PTA1	Pre-tRNA-processing protein	3	2	9
YBL024W	NCL1	Transfer RNA methyltransferase	7	16	33
YBL050W	SEC17	Alpha-SNAP cochaperone	0	4	6
YBR055C	PRP6	Splicing factor; component of the U4/U6-U5 snRNP complex	0	2	2
YBR088C	POL30	PCNA	3	6	9
YBR145W	ADH5	Alcohol dehydrogenase isoenzyme V	2	2	4
YBR160W	CDC28	Cyclin-dependent kinase catalytic subunit	0	7	7
YBR198C	TAF5	Subunit of TFIID and SAGA complexes	0	3	6
YBR236C	ABD1	Methyltransferase	0	5	5
YBR249C	ARO4	DAHP synthase	4	5	15
YCL050C	APA1	AP4A phosphorylase	5	4	10
YCR016W	0	Unknown function	2	4	4
YCR053W	THR4	Threonine synthase	4	3	2
YCR092C	MSH3	Mismatch repair protein	0	2	3
YDL084W	SUB2	ATP-dependent DNA helicase	28	52	45
YDL100C	GET3	Guanine nucleotide exchange factor for Gpa1p	6	5	15
YDL102W	POL3	Catalytic subunit of DNA polymerase delta	2	1	8
YDL124W	0	NADPH-dependent alpha-keto amide reductas	0	2	8
YDL126C	CDC48	AAA ATPase	6	11	18
YDL131W	LYS21	Homocitrate synthase isozyme	39	53	44
YDL132W	CDC53	structural protein of SCF complexes	1	2	15
YDL141W	BPL1	Biotin:apoprotein ligase	0	4	4
YDL164C	CDC9	DNA ligase I	1	5	15
YDL182W	LYS20	Homocitrate synthase isozyme	22	37	40
YDL201W	TRM8	Transfer RNA Methyltransferase	3	7	12
YDL213C	NOP6	rRNA-binding protein	1	2	5
YDR002W	YRB1	Ran GTPase binding protein	2	4	6
YDR023W	SES1	Cytosolic seryl-tRNA synthetase	2	1	3
YDR035W	ARO3	DAHP synthase	3	10	15
YDR071C	PAA1	Polyamine acetyltransferase	3	0	3
YDR087C	RRP1	Ribosomal RNA processing 1	0	4	2
YDR097C	MSH6	MutS Homolog 6	3	4	10
YDR098C	GRX3	Glutathione-dependent oxidoreductase	1	3	5
YDR158W	HOM2	Aspartic beta semi-aldehyde dehydrogenase	2	4	4
YDR165W	TRM82	Transfer RNA Methyltransferase	8	16	9
YDR168W	CDC37	Hsp90p co-chaperone	0	3	11
YDR180W	SCC2	Sister chromatid cohesion protein 2	2	2	2
YDR214W	AHA1	Hsp90 co-chaperone	0	2	3
YDR226W	ADK1	Adenylate kinase	1	3	6
YDR257C	RKM4	Ribosomal lysine methyltransferase	1	5	5
YDR299W	BFR2	Protein BFR2	1	4	4
YDR335W	MSN5	Karyopherin	4	12	9
YDR361C	BCP1	Protein BFR2	5	4	12
YDR381W	YRA1	RNA annealing protein YRA1	0	2	5
YDR432W	NPL3	Nucleolar protein 3	2	1	13
YEL034W	HYP2	Translation elongation factor eIF-5A	1	4	10
YEL046C	GLY1	Threonine aldolase	4	6	11
YEL055C	POL5	DNA Polymerase phi	3	5	13
YEL058W	PCM1	PhosphoaCetylglucosamine Mutase	0	3	3
YER006W	NUG1	Nuclear GTPase	0	7	13
YER016W	BIM1	Protein BIM1	3	3	2
YER049W	TPA1	Prolyl 3,4-dihydroxylase TPA1	12	17	33
YER090W	TRP2	Anthranilate synthase component 1	4	6	9
YER103W	SSA4	Heat shock protein SSA4	0	12	9
YER120W	SCS2	Vesicle-associated membrane protein-associated protein SCS2	1	3	3
YER156C	0	Protein involved in mitochondrial function	5	14	13
YFL005W	SEC4	Ras-related protein SEC4	0	3	2
YFR005C	SAD1	Pre-mRNA-splicing factor SAD1	0	2	3
YFR044C	DUG1	Cys-Gly metallodipeptidase	2	1	2
YGL078C	DBP3	ATP-dependent RNA helicase	2	20	28
YGL097W	SRM1	Guanine nucleotide exchange factor	1	4	3
YGL112C	TAF6	Transcription initiation factor TFIID subunit 6	5	4	1
YGL157W	ARI1	NADPH-dependent aldehyde reductase	2	0	6
YGL221C	NIF3	NGG1-interacting factor 3	1	2	3
YGL232W	TAN1	tRNA acetyltransferase	1	2	4
YGR010W	NMA2	Nicotinic acid mononucleotide adenylyltransferase	4	2	7
YGR090W	UTP22	U3 small nucleolar RNA-associated protein	3	6	13
YGR093W	DRN1	Splicing factor	2	3	3
YGR111W	0	Putative protein of Unknown function	0	2	2
YGR159C	NSR1	Nuclear localization sequence-binding protein	8	19	28
YGR180C	RNR4	Ribonucleoside-diphosphate reductase small chain 2	1	4	15
YGR186W	TFG1	Transcription initiation factor IIF subunit alpha	0	2	7
YGR204W	ADE3	C-1-tetrahydrofolate synthase	0	2	8
YGR208W	SER2	Phosphoserine phosphatase	0	2	2
YGR267C	FOL2	GTP cyclohydrolase 1	0	2	2
YGR276C	RNH70	RNA exonuclease 1	0	3	3
YHL030W	ECM29	Proteasome component	0	2	3
YHR018C	ARG4	Argininosuccinate lyase	2	2	4
YHR128W	FUR1	Uracil phosphoribosyltransferase	2	2	2
YHR170W	NMD3	60S ribosomal export protein	1	2	2
YHR179W	OYE2	NADPH dehydrogenase 2	3	2	7
YHR197W	RIX1	Pre-rRNA-processing protein	2	2	4
YIL063C	YRB2	Ran-specific GTPase-activating protein 2	0	4	3
YJL026W	RNR2	Ribonucleoside-diphosphate reductase small chain 1	3	11	12
YJL050W	MTR4	ATP-dependent RNA helicase	3	4	15
YJL055W	LOG1	Putative protein of Unknown function	1	2	5
YJL074C	SMC3	Subunit of the cohesin complex	1	2	6
YJL111W	CCT7	Subunit of the cytosolic chaperonin Cct ring complex	2	0	4
YJR025C	BNA1	3-hydroxyanthranilic acid dioxygenase	2	0	2
YJR060W	CBF1	Centromere-binding protein 1	0	2	2
YJR064W	CCT5	Subunit of the cytosolic chaperonin Cct ring complex	2	1	3
YJR070C	LIA1	Deoxyhypusine hydroxylase	2	7	11
YJR105W	ADO1	Adenosine kinase	1	6	10
YJR139C	HOM6	Homoserine dehydrogenase	2	1	7
YKL009W	MRT4	Ribosome assembly factor	0	7	9
YKL014C	URB1	Nucleolar pre-ribosomal-associated protein 1	3	0	6
YKL033W-A	0	Putative protein of Unkown function	1	4	5
YKL080W	VMA5	V-type proton ATPase subunit C	3	1	2
YKL216W	URA1	Dihydroorotate dehydrogenase	1	2	2
YKR001C	VPS1	Vacuolar protein sorting-associated protein 1	2	0	3
YKR002W	PAP1	Poly(A) polymerase	2	6	13
YKR003W	OSH6	Oxysterol-binding protein homolog	2	0	6
YKR092C	SRP40	Nucleolar serine-rich protein	2	2	4
YLL036C	PRP19	Pre-mRNA-processing factor	1	5	2
YLR106C	MDN1	Midasin	0	9	25
YLR196W	PWP1	Periodic tryptophan protein 1	0	2	2
YLR197W	NOP56	Nucleolar protein 56	4	11	14
YLR216C	CPR6	Peptidyl-prolyl cis-trans isomerase	1	3	7
YLR303W	MET17	Homocysteine/cysteine synthase	2	0	7
YLR354C	TAL1	Transaldolase	8	23	35
YLR355C	ILV5	Ketol-acid reductoisomerase	8	0	6
YLR399C	BDF1	Bromodomain-containing factor 1	0	2	6
YLR401C	DUS3	Dihydrouridine synthase	1	4	16
YLR447C	VMA6	V-type proton ATPase subunit d	4	5	8
YML028W	TSA1	Thioredoxin reductase	4	9	13
YML056C	IMD4	Inosine monophosphate deshydrogenase	3	0	2
YML074C	FPR3	Nucleolar peptidyl-prolyl cis-trans isomerase	4	4	4
YML085C	TUB1	Alpha-tubulin	8	13	13
YML126C	ERG13	Hydroxymethylglutaryl-CoA synthase	9	25	25
YMR038C	CCS1	Superoxide dismutase 1 copper chaperone	0	2	2
YMR099C	0	Glucose-6-phosphate 1-epimerase	0	4	5
YMR128W	ECM16	ATP-dependent RNA helicase	0	4	11
YMR131C	RRB1	Ribosome assembly protein	1	2	4
YMR146C	TIF34	Eukaryotic translation initiation factor 3 subunit I	0	2	2
YMR177W	MMT1	Mitochondrial metal transporter 1	1	2	5
YMR178W	FPY1	FAD pyrophosphatase	1	4	5
YMR226C	0	NADP-dependent 3-hydroxy acid dehydrogenase	2	0	5
YMR239C	RNT1	Ribonuclease 3	0	2	5
YNL007C	SIS1	Type II HSP40 co-chaperone	9	15	22
YNL108C	HUF1	Protein phosphatase	0	2	3
YNL123W	NMA111	Pro-apoptotic serine protease	5	1	11
YNL132W	KRE33	RNA cytidine acetyltransferase	3	5	13
YNL175C	NOP13	Nucleolar protein 13	1	10	9
YNL189W	SRP1	Importin subunit alpha	15	25	49
YNL220W	ADE12	Adenylosuccinate synthetase	1	5	8
YNL308C	KRI1	Nucleolar protein	0	2	8
YNL313C	EMW1	Essential for Maintenance of the cell Wall	2	1	7
YNR053C	NOG2	Nucleolar GTP-binding protein 2	3	8	12
YOL004W	SIN3	Component of both the Rpd3S and Rpd3L histone deacetylase complexes	1	4	8
YOL021C	DIS3	Exosome core complex catalytic subunit	3	3	4
YOL058W	ARG1	Arginosuccinate synthetase	4	8	11
YOL059W	GPD2	Glycerol-3-phosphate dehydrogenase	3	7	16
YOL090W	MSH2	DNA mismatch repair protein	8	6	11
YOL123W	HRP1	Subunit of cleavage factor 1	2	5	8
YOR048C	RAT1	5'-3' exoribonuclease 2	1	2	9
YOR051C	ETT1	Enhancer of translation termination 1	10	22	16
YOR151C	RPB2	RNA polymerase II subunit B150	0	3	17
YOR202W	HIS3	Imidazoleglycerol-phosphate dehydratase	0	2	3
YOR230W	WTM1	Transcriptional modulator	1	3	7
YOR243C	PUS7	Pseudouridine synthase	0	3	3
YOR251C	TUM1	Thiosulfate sulfurtransferase	0	2	2
YOR316C	COT1	Cobalt uptake protein	2	1	12
YOR323C	PRO2	Gamma-glutamyl phosphate reductase	3	2	7
YPL001W	HAT1	Histone acetyltransferase type B catalytic subunit	1	2	4
YPL028W	ERG10	Acetyl-CoA acetyltransferase	10	17	23
YPL049C	DIG1	Down-regulator of invasive growth 1	1	3	5
YPL184C	MRN1	RNA-binding protein	0	2	2
YPL212C	PUS1	tRNA:pseudouridine synthase	3	11	25
YPL224C	MMT2	Mitochondrial metal transporter 2	2	0	6
YPL231W	FAS2	Fatty acid synthase subunit alpha	4	0	12
YPL266W	DIM1	Dimethyladenosine transferase	1	2	3
YPR025C	CCL1	Cyclin	0	2	2
YPR069C	SPE3	Spermidine synthase	0	2	4
YPR112C	MRD1	Multiple RNA-binding domain-containing protein 1	5	1	10
YPR135W	CTF4	DNA polymerase alpha-binding protein	2	4	7
YPR152C	URN1	Pre-mRNA-splicing factor	0	2	3
YPR162C	ORC4	Subunit of the origin recognition complex	0	3	4
