## Supplemental Table 2 for "A proteomic screen of Ty1 integrase partners identifies the protein kinase CK2 as a regulator of Ty1 retrotransposition"

### Sheet: Feuil1
Supplementary Table S2: MS Data set of Ty1 proteins identified by TChAP
The number of peptides present in each experiment and the protein coverage ( % coverage) are indicated for each Ty1 proteins (Gag, PR, IN and RT)
		Peptides nb exp1	% coverage exp1	Peptides nb exp2	% coverage exp2	Peptides nb exp3	% coverage exp3
	GAG	3	12	4	16	6	12
	PR	5	36	5	39	7	36
	IN	37	18	6	20	3	10
	RT	4	8	7	19	14	12
