## Supplemental Table 3 for "A proteomic screen of Ty1 integrase partners identifies the protein kinase CK2 as a regulator of Ty1 retrotransposition"

### Sheet: FrontPage
Supplementary Table S3 Frontpage: Gene Ontology enrichment analysis of Biological Process and Cellular Component of Ty1 IN partners identified using the TChAP procedure.
The analysis was performed using the data set present in the supplementary Table S1
Table S3A: Gene Ontology enrichment analysis of Biological Process (GO BP Table )
Table S3B: GO BP graph based on the most representative families detected in GO BP table
Table S3C: Gene Ontology enrichment analysis of Cellular Process (GO CC Table )
Table S3D: GO CC graph based on the most representative families detected in GO CC table
The various parameters described in these analysis are the following:
P-value' is the enrichment p-value computed according to the mHG or HG model.
'FDR q-value' is the correction of the above p-value for multiple testing using the Benjamini and Hochberg (1995) method.
Enrichment (N, B, n, b) is defined as follows:
N - is the total number of genes
B - is the total number of genes associated with a specific GO term
n - is the number of genes in the top of the user's input list or in the target set when appropriate
b - is the number of genes in the intersection
Enrichment = (b/n) / (B/N)

### Sheet: GO BP Table S3A 
Supplementary Table S3A: Gene Ontology enrichment analysis of Biological Process (GO BP Table )		Supplementary Table S3A: Gene Ontology enrichment analysis of Biological Process (GO BP Table )
GO Term	Description	P-value	FDR q-value	Enrichment	N	B	n	b	Genes
GO:0032197	transposition, RNA-mediated	1.52E-14	6.21E-12	33	264	8	8	8	[YNL054W-B - gag protein, YPL257W-B - gag-pol fusion protein, YDR261C-D - gag-pol fusion protein, YLR035C-A - gag-pol fusion protein, YFL002W-A - gag-pol fusion protein, YOR192C-B - gag-pol fusion protein, YHR214C-B - gag-pol fusion protein, YMR050C - gag-pol fusion protein]
GO:0015074	DNA integration	6.69E-15	6.82E-12	26.4	264	10	9	9	[YPL257W-B - gag-pol fusion protein, YNL054W-B - gag protein, YDR261C-D - gag-pol fusion protein, YLR035C-A - gag-pol fusion protein, RPC40 - rpc40p, YFL002W-A - gag-pol fusion protein, YOR192C-B - gag-pol fusion protein, YHR214C-B - gag-pol fusion protein, YMR050C - gag-pol fusion protein]
GO:0032196	transposition	8.44E-15	5.74E-12	24	264	11	9	9	[YPL257W-B - gag-pol fusion protein, YNL054W-B - gag protein, YDR261C-D - gag-pol fusion protein, YLR035C-A - gag-pol fusion protein, YFL002W-A - gag-pol fusion protein, RPC40 - rpc40p, YOR192C-B - gag-pol fusion protein, YHR214C-B - gag-pol fusion protein, YMR050C - gag-pol fusion protein]
GO:0006278	RNA-dependent DNA biosynthetic process	9.95E-13	2.54E-10	24	264	11	8	8	[YPL257W-B - gag-pol fusion protein, YNL054W-B - gag protein, YDR261C-D - gag-pol fusion protein, YLR035C-A - gag-pol fusion protein, YFL002W-A - gag-pol fusion protein, YOR192C-B - gag-pol fusion protein, YHR214C-B - gag-pol fusion protein, YMR050C - gag-pol fusion protein]
GO:0071897	DNA biosynthetic process	2.56E-11	3.08E-9	18.86	264	14	8	8	[YPL257W-B - gag-pol fusion protein, YNL054W-B - gag protein, YDR261C-D - gag-pol fusion protein, YLR035C-A - gag-pol fusion protein, YFL002W-A - gag-pol fusion protein, YOR192C-B - gag-pol fusion protein, YHR214C-B - gag-pol fusion protein, YMR050C - gag-pol fusion protein]
GO:0090502	RNA phosphodiester bond hydrolysis, endonucleolytic	2.56E-11	2.91E-9	18.86	264	14	8	8	[YNL054W-B - gag protein, YPL257W-B - gag-pol fusion protein, YDR261C-D - gag-pol fusion protein, YLR035C-A - gag-pol fusion protein, YFL002W-A - gag-pol fusion protein, YOR192C-B - gag-pol fusion protein, YHR214C-B - gag-pol fusion protein, YMR050C - gag-pol fusion protein]
GO:0090501	RNA phosphodiester bond hydrolysis	5.97E-10	5.8E-8	14.67	264	18	8	8	[YNL054W-B - gag protein, YPL257W-B - gag-pol fusion protein, YDR261C-D - gag-pol fusion protein, YLR035C-A - gag-pol fusion protein, YFL002W-A - gag-pol fusion protein, YOR192C-B - gag-pol fusion protein, YHR214C-B - gag-pol fusion protein, YMR050C - gag-pol fusion protein]
GO:0006310	DNA recombination	1.02E-9	9.48E-8	13.89	264	19	8	8	[YNL054W-B - gag protein, YPL257W-B - gag-pol fusion protein, YDR261C-D - gag-pol fusion protein, YLR035C-A - gag-pol fusion protein, YFL002W-A - gag-pol fusion protein, YOR192C-B - gag-pol fusion protein, YHR214C-B - gag-pol fusion protein, YMR050C - gag-pol fusion protein]
GO:0006383	transcription by RNA polymerase III	2.46E-12	4.56E-10	13.33	264	11	18	10	[RPC37 - rpc37p, RPC25 - rpc25p, RPC34 - rpc34p, RPC19 - rpc19p, RET1 - ret1p, RPB5 - rpb5p, RPC82 - rpc82p, RPC40 - rpc40p, RPO31 - rpo31p, RPC53 - rpc53p]
GO:0042797	tRNA transcription by RNA polymerase III	2.46E-12	4.18E-10	13.33	264	11	18	10	[RPC25 - rpc25p, RPC37 - rpc37p, RPC19 - rpc19p, RPC34 - rpc34p, RET1 - ret1p, RPB5 - rpb5p, RPC82 - rpc82p, RPC40 - rpc40p, RPO31 - rpo31p, RPC53 - rpc53p]
GO:0009304	tRNA transcription	2.46E-12	3.86E-10	13.33	264	11	18	10	[RPC37 - rpc37p, RPC25 - rpc25p, RPC34 - rpc34p, RPC19 - rpc19p, RET1 - ret1p, RPB5 - rpb5p, RPC82 - rpc82p, RPC40 - rpc40p, RPO31 - rpo31p, RPC53 - rpc53p]
GO:0090305	nucleic acid phosphodiester bond hydrolysis	3.05E-9	2.39E-7	12.57	264	21	8	8	[YNL054W-B - gag protein, YPL257W-B - gag-pol fusion protein, YDR261C-D - gag-pol fusion protein, YLR035C-A - gag-pol fusion protein, YFL002W-A - gag-pol fusion protein, YOR192C-B - gag-pol fusion protein, YHR214C-B - gag-pol fusion protein, YMR050C - gag-pol fusion protein]
GO:0042790	nucleolar large rRNA transcription by RNA polymerase I	4.27E-6	2.49E-4	8.25	264	6	32	6	[RPA43 - rpa43p, RPA34 - rpa34p, RPA190 - rpa190p, RPA135 - rpa135p, SPT15 - spt15p, RPA49 - rpa49p]
GO:0006359	regulation of transcription by RNA polymerase III	4.78E-5	1.91E-3	8	264	5	33	5	[CKA1 - cka1p, CKA2 - cka2p, CKB2 - ckb2p, CKB1 - ckb1p, SUB1 - sub1p]
GO:0006360	transcription by RNA polymerase I	6.53E-8	4.3E-6	7.42	264	10	32	9	[RPC19 - rpc19p, RPA43 - rpa43p, RPB5 - rpb5p, RPA34 - rpa34p, RPC40 - rpc40p, RPA135 - rpa135p, RPA190 - rpa190p, SPT15 - spt15p, RPA49 - rpa49p]
GO:0098781	ncRNA transcription	2.22E-11	2.83E-9	6.62	264	26	23	15	[RPC37 - rpc37p, RPC19 - rpc19p, RPB5 - rpb5p, RPC82 - rpc82p, RPO31 - rpo31p, RPA135 - rpa135p, RPA49 - rpa49p, RPC25 - rpc25p, RPC34 - rpc34p, RPA43 - rpa43p, RET1 - ret1p, RPA34 - rpa34p, RPC40 - rpc40p, RPA190 - rpa190p, RPC53 - rpc53p]
GO:0006362	transcription elongation from RNA polymerase I promoter	4.95E-4	1.17E-2	5.28	264	5	50	5	[CDC73 - cdc73p, RPA34 - rpa34p, DST1 - dst1p, CTR9 - ctr9p, RPA49 - rpa49p]
GO:0031060	regulation of histone methylation	4.95E-4	1.16E-2	5.28	264	5	50	5	[RTF1 - rtf1p, CDC73 - cdc73p, SPN1 - spn1p, SPT6 - spt6p, CTR9 - ctr9p]
GO:0006351	transcription, DNA-templated	2.68E-9	2.37E-7	5.22	264	33	23	15	[RPC37 - rpc37p, RPC19 - rpc19p, RPB5 - rpb5p, RPC82 - rpc82p, RPO31 - rpo31p, RPA135 - rpa135p, RPA49 - rpa49p, RPC25 - rpc25p, RPC34 - rpc34p, RPA43 - rpa43p, RET1 - ret1p, RPA34 - rpa34p, RPC40 - rpc40p, RPA190 - rpa190p, RPC53 - rpc53p]
GO:0097659	nucleic acid-templated transcription	2.68E-9	2.28E-7	5.22	264	33	23	15	[RPC37 - rpc37p, RPC19 - rpc19p, RPB5 - rpb5p, RPC82 - rpc82p, RPO31 - rpo31p, RPA135 - rpa135p, RPA49 - rpa49p, RPC25 - rpc25p, RPC34 - rpc34p, RET1 - ret1p, RPA43 - rpa43p, RPA34 - rpa34p, RPC40 - rpc40p, RPA190 - rpa190p, RPC53 - rpc53p]
GO:0006399	tRNA metabolic process	1.09E-5	5.84E-4	5.06	264	29	18	10	[RPC37 - rpc37p, RPC25 - rpc25p, RPC34 - rpc34p, RPC19 - rpc19p, RET1 - ret1p, RPB5 - rpb5p, RPC82 - rpc82p, RPC40 - rpc40p, RPO31 - rpo31p, RPC53 - rpc53p]
GO:0006356	regulation of transcription by RNA polymerase I	3.19E-5	1.51E-3	4.69	264	9	50	8	[RTF1 - rtf1p, CKA1 - cka1p, CDC73 - cdc73p, SPT5 - spt5p, CKA2 - cka2p, CTR9 - ctr9p, CKB2 - ckb2p, CKB1 - ckb1p]
GO:0006259	DNA metabolic process	7.34E-6	4.16E-4	4.47	264	59	9	9	[YNL054W-B - gag protein, YPL257W-B - gag-pol fusion protein, YDR261C-D - gag-pol fusion protein, YLR035C-A - gag-pol fusion protein, RPC40 - rpc40p, YFL002W-A - gag-pol fusion protein, YOR192C-B - gag-pol fusion protein, YHR214C-B - gag-pol fusion protein, YMR050C - gag-pol fusion protein]
GO:0034645	cellular macromolecule biosynthetic process	1.96E-15	3.99E-12	4.4	264	60	23	23	[RPC37 - rpc37p, RPC19 - rpc19p, YDR261C-D - gag-pol fusion protein, RPB5 - rpb5p, RPC82 - rpc82p, YFL002W-A - gag-pol fusion protein, RPO31 - rpo31p, RPA135 - rpa135p, RPA49 - rpa49p, YMR050C - gag-pol fusion protein, RPC25 - rpc25p, RPC34 - rpc34p, YPL257W-B - gag-pol fusion protein, YNL054W-B - gag protein, RPA43 - rpa43p, RET1 - ret1p, YLR035C-A - gag-pol fusion protein, RPA34 - rpa34p, RPC40…
GO:0031056	regulation of histone modification	7.01E-4	1.54E-2	4.11	264	9	50	7	[RTF1 - rtf1p, VPS75 - vps75p, CDC73 - cdc73p, SPN1 - spn1p, ASF1 - asf1p, SPT6 - spt6p, CTR9 - ctr9p]
GO:0060260	regulation of transcription initiation from RNA polymerase II promoter	8.48E-6	4.68E-4	4.06	264	9	65	9	[POB3 - pob3p, DST1 - dst1p, RPT5 - proteasome regulatory particle base subunit rpt5, SPT6 - spt6p, RPT3 - proteasome regulatory particle base subunit rpt3, ISW1 - chromatin-remodeling atpase isw1, CTR9 - ctr9p, SPT16 - spt16p, SUB1 - sub1p]
GO:0060261	positive regulation of transcription initiation from RNA polymerase II promoter	5.62E-4	1.29E-2	4.06	264	6	65	6	[POB3 - pob3p, RPT5 - proteasome regulatory particle base subunit rpt5, DST1 - dst1p, RPT3 - proteasome regulatory particle base subunit rpt3, SPT16 - spt16p, SUB1 - sub1p]
GO:0042176	regulation of protein catabolic process	6.01E-4	1.35E-2	4	264	6	66	6	[RPT2 - proteasome regulatory particle base subunit rpt2, RPN3 - proteasome regulatory particle lid subunit rpn3, RPN1 - proteasome regulatory particle base subunit rpn1, RPT3 - proteasome regulatory particle base subunit rpt3, UBP6 - ubp6p, BLM10 - blm10p]
GO:0032786	positive regulation of DNA-templated transcription, elongation	1.22E-4	3.47E-3	3.96	264	12	50	9	[RTF1 - rtf1p, CDC73 - cdc73p, SPT5 - spt5p, ASF1 - asf1p, DST1 - dst1p, SPT6 - spt6p, CTR9 - ctr9p, SPT16 - spt16p, SUB1 - sub1p]
GO:0032968	positive regulation of transcription elongation from RNA polymerase II promoter	4.64E-4	1.17E-2	3.92	264	11	49	8	[RTF1 - rtf1p, CDC73 - cdc73p, SPT5 - spt5p, DST1 - dst1p, ASF1 - asf1p, SPT6 - spt6p, SPT16 - spt16p, SUB1 - sub1p]
GO:0032784	regulation of DNA-templated transcription, elongation	7.98E-5	2.51E-3	3.77	264	14	50	10	[RTF1 - rtf1p, CDC73 - cdc73p, SPN1 - spn1p, SPT5 - spt5p, ASF1 - asf1p, DST1 - dst1p, SPT6 - spt6p, CTR9 - ctr9p, SPT16 - spt16p, SUB1 - sub1p]
GO:0034243	regulation of transcription elongation from RNA polymerase II promoter	2.92E-4	7.85E-3	3.73	264	13	49	9	[RTF1 - rtf1p, CDC73 - cdc73p, SPN1 - spn1p, SPT5 - spt5p, ASF1 - asf1p, DST1 - dst1p, SPT6 - spt6p, SPT16 - spt16p, SUB1 - sub1p]
GO:2000142	regulation of DNA-templated transcription, initiation	8.26E-5	2.55E-3	3.66	264	10	65	9	[POB3 - pob3p, RPT5 - proteasome regulatory particle base subunit rpt5, DST1 - dst1p, SPT6 - spt6p, RPT3 - proteasome regulatory particle base subunit rpt3, CTR9 - ctr9p, ISW1 - chromatin-remodeling atpase isw1, SPT16 - spt16p, SUB1 - sub1p]
GO:0034654	nucleobase-containing compound biosynthetic process	3.25E-13	9.46E-11	3.43	264	77	23	23	[RPC37 - rpc37p, RPC19 - rpc19p, YDR261C-D - gag-pol fusion protein, RPB5 - rpb5p, RPC82 - rpc82p, YFL002W-A - gag-pol fusion protein, RPO31 - rpo31p, RPA135 - rpa135p, RPA49 - rpa49p, YMR050C - gag-pol fusion protein, RPC25 - rpc25p, RPC34 - rpc34p, YPL257W-B - gag-pol fusion protein, YNL054W-B - gag protein, RPA43 - rpa43p, RET1 - ret1p, YLR035C-A - gag-pol fusion protein, RPA34 - rpa34p, RPC40…
GO:0065004	protein-DNA complex assembly	4.66E-4	1.16E-2	3.38	264	17	46	10	[VPS75 - vps75p, RTT106 - rtt106p, ASF1 - asf1p, SUA7 - sua7p, DST1 - dst1p, SPT6 - spt6p, SPT15 - spt15p, SPT16 - spt16p, RPA49 - rpa49p, SUB1 - sub1p]
GO:0018130	heterocycle biosynthetic process	1.22E-12	2.78E-10	3.26	264	81	23	23	[RPC37 - rpc37p, RPC19 - rpc19p, YDR261C-D - gag-pol fusion protein, RPB5 - rpb5p, RPC82 - rpc82p, YFL002W-A - gag-pol fusion protein, RPO31 - rpo31p, RPA135 - rpa135p, RPA49 - rpa49p, YMR050C - gag-pol fusion protein, RPC25 - rpc25p, RPC34 - rpc34p, YNL054W-B - gag protein, YPL257W-B - gag-pol fusion protein, RET1 - ret1p, RPA43 - rpa43p, YLR035C-A - gag-pol fusion protein, RPA34 - rpa34p, RPC40…
GO:0019438	aromatic compound biosynthetic process	1.87E-12	3.81E-10	3.22	264	82	23	23	[RPC37 - rpc37p, RPC19 - rpc19p, YDR261C-D - gag-pol fusion protein, RPB5 - rpb5p, RPC82 - rpc82p, YFL002W-A - gag-pol fusion protein, RPO31 - rpo31p, RPA135 - rpa135p, YMR050C - gag-pol fusion protein, RPA49 - rpa49p, RPC25 - rpc25p, RPC34 - rpc34p, YNL054W-B - gag protein, YPL257W-B - gag-pol fusion protein, RET1 - ret1p, RPA43 - rpa43p, YLR035C-A - gag-pol fusion protein, RPA34 - rpa34p, RPC40…
GO:0044271	cellular nitrogen compound biosynthetic process	2.54E-12	3.7E-10	3.18	264	83	23	23	[RPC37 - rpc37p, RPC19 - rpc19p, YDR261C-D - gag-pol fusion protein, RPB5 - rpb5p, RPC82 - rpc82p, YFL002W-A - gag-pol fusion protein, RPO31 - rpo31p, RPA135 - rpa135p, RPA49 - rpa49p, YMR050C - gag-pol fusion protein, RPC25 - rpc25p, RPC34 - rpc34p, YPL257W-B - gag-pol fusion protein, YNL054W-B - gag protein, RET1 - ret1p, RPA43 - rpa43p, YLR035C-A - gag-pol fusion protein, RPA34 - rpa34p, RPC40…
GO:1901362	organic cyclic compound biosynthetic process	5.24E-12	7.13E-10	3.11	264	85	23	23	[RPC37 - rpc37p, RPC19 - rpc19p, YDR261C-D - gag-pol fusion protein, RPB5 - rpb5p, RPC82 - rpc82p, YFL002W-A - gag-pol fusion protein, RPO31 - rpo31p, RPA135 - rpa135p, YMR050C - gag-pol fusion protein, RPA49 - rpa49p, RPC25 - rpc25p, RPC34 - rpc34p, YNL054W-B - gag protein, YPL257W-B - gag-pol fusion protein, RET1 - ret1p, RPA43 - rpa43p, YLR035C-A - gag-pol fusion protein, RPA34 - rpa34p, RPC40…
GO:0006333	chromatin assembly or disassembly	4.33E-4	1.1E-2	3.05	264	10	78	9	[TOP1 - dna topoisomerase 1, RTT106 - rtt106p, POB3 - pob3p, CYC8 - cyc8p, TUP1 - tup1p, ASF1 - asf1p, TOP2 - dna topoisomerase 2, ISW1 - chromatin-remodeling atpase isw1, SPT16 - spt16p]
GO:0070647	protein modification by small protein conjugation or removal	7.04E-4	1.53E-2	2.94	264	13	69	10	[RFA1 - rfa1p, SMT3 - sumo family protein smt3, ASF1 - asf1p, SAN1 - ubiquitin-protein ligase san1, RFA2 - rfa2p, UBP6 - ubp6p, BRE1 - e3 ubiquitin-protein ligase bre1, UBA1 - e1 ubiquitin-activating protein uba1, UBP12 - ubp12p, UBP15 - ubp15p]
GO:0006508	proteolysis	1.19E-8	8.09E-7	2.92	264	31	67	23	[RPT2 - proteasome regulatory particle base subunit rpt2, YDR261C-D - gag-pol fusion protein, RPN3 - proteasome regulatory particle lid subunit rpn3, YFL002W-A - gag-pol fusion protein, RPT5 - proteasome regulatory particle base subunit rpt5, RPN1 - proteasome regulatory particle base subunit rpn1, RPT3 - proteasome regulatory particle base subunit rpt3, UBA1 - e1 ubiquitin-activating protein uba…
GO:0045944	positive regulation of transcription by RNA polymerase II	6.34E-5	2.27E-3	2.89	264	28	49	15	[STE12 - ste12p, POB3 - pob3p, TUP1 - tup1p, DST1 - dst1p, SPT16 - spt16p, RAP1 - rap1p, RTF1 - rtf1p, CDC73 - cdc73p, ABF1 - abf1p, SPT5 - spt5p, CYC8 - cyc8p, ASF1 - asf1p, SPT6 - spt6p, ISW1 - chromatin-remodeling atpase isw1, SUB1 - sub1p]
GO:0006354	DNA-templated transcription, elongation	3.24E-6	1.94E-4	2.85	264	19	78	16	[TOP1 - dna topoisomerase 1, DST1 - dst1p, RSC2 - rsc2p, RSC8 - rsc8p, CTR9 - ctr9p, RSC9 - rsc9p, SPT16 - spt16p, RPA49 - rpa49p, RTF1 - rtf1p, CDC73 - cdc73p, RTT106 - rtt106p, SPT5 - spt5p, RPA34 - rpa34p, SPT6 - spt6p, NPL6 - npl6p, ISW1 - chromatin-remodeling atpase isw1]
GO:0032774	RNA biosynthetic process	2.92E-10	3.13E-8	2.83	264	51	53	29	[RPC19 - rpc19p, SUA7 - sua7p, RPA135 - rpa135p, SPT16 - spt16p, RPA49 - rpa49p, REB1 - reb1p, CDC73 - cdc73p, RPC25 - rpc25p, RPC34 - rpc34p, RPA43 - rpa43p, RET1 - ret1p, SPT6 - spt6p, RPA190 - rpa190p, ISW1 - chromatin-remodeling atpase isw1, RPC53 - rpc53p, RPC37 - rpc37p, RPB5 - rpb5p, RPC82 - rpc82p, DST1 - dst1p, RPO31 - rpo31p, CTR9 - ctr9p, SPT15 - spt15p, RTF1 - rtf1p, RTT106 - rtt106p,…
GO:0051603	proteolysis involved in cellular protein catabolic process	3.36E-5	1.56E-3	2.81	264	21	67	15	[RPT2 - proteasome regulatory particle base subunit rpt2, RPN3 - proteasome regulatory particle lid subunit rpn3, RPT5 - proteasome regulatory particle base subunit rpt5, RPN1 - proteasome regulatory particle base subunit rpn1, RPT3 - proteasome regulatory particle base subunit rpt3, UBA1 - e1 ubiquitin-activating protein uba1, BLM10 - blm10p, UBP12 - ubp12p, PRE5 - proteasome core particle subun…
GO:0006511	ubiquitin-dependent protein catabolic process	1.02E-4	2.96E-3	2.76	264	20	67	14	[RPT2 - proteasome regulatory particle base subunit rpt2, RPN3 - proteasome regulatory particle lid subunit rpn3, RPT5 - proteasome regulatory particle base subunit rpt5, RPN1 - proteasome regulatory particle base subunit rpn1, RPT3 - proteasome regulatory particle base subunit rpt3, UBA1 - e1 ubiquitin-activating protein uba1, UBP12 - ubp12p, PRE5 - proteasome core particle subunit alpha 6, PRE6…
GO:0019941	modification-dependent protein catabolic process	1.02E-4	2.92E-3	2.76	264	20	67	14	[RPT2 - proteasome regulatory particle base subunit rpt2, RPN3 - proteasome regulatory particle lid subunit rpn3, RPT5 - proteasome regulatory particle base subunit rpt5, RPN1 - proteasome regulatory particle base subunit rpn1, RPT3 - proteasome regulatory particle base subunit rpt3, UBA1 - e1 ubiquitin-activating protein uba1, UBP12 - ubp12p, PRE5 - proteasome core particle subunit alpha 6, PRE6…
GO:0006368	transcription elongation from RNA polymerase II promoter	9.05E-5	2.68E-3	2.75	264	16	78	13	[TOP1 - dna topoisomerase 1, RSC2 - rsc2p, DST1 - dst1p, RSC8 - rsc8p, CTR9 - ctr9p, RSC9 - rsc9p, SPT16 - spt16p, RTF1 - rtf1p, CDC73 - cdc73p, RTT106 - rtt106p, SPT5 - spt5p, SPT6 - spt6p, NPL6 - npl6p]
GO:0071824	protein-DNA complex subunit organization	8.93E-5	2.68E-3	2.72	264	33	47	16	[SPN1 - spn1p, POB3 - pob3p, TUP1 - tup1p, SUA7 - sua7p, DST1 - dst1p, SPT16 - spt16p, SPT15 - spt15p, RPA49 - rpa49p, RAP1 - rap1p, VPS75 - vps75p, RTT106 - rtt106p, CYC8 - cyc8p, ASF1 - asf1p, SPT6 - spt6p, ISW1 - chromatin-remodeling atpase isw1, SUB1 - sub1p]
GO:0034660	ncRNA metabolic process	3.04E-4	8.07E-3	2.53	264	68	23	15	[RPC37 - rpc37p, RPC19 - rpc19p, RPB5 - rpb5p, RPC82 - rpc82p, RPO31 - rpo31p, RPA135 - rpa135p, RPA49 - rpa49p, RPC25 - rpc25p, RPC34 - rpc34p, RET1 - ret1p, RPA43 - rpa43p, RPA34 - rpa34p, RPC40 - rpc40p, RPA190 - rpa190p, RPC53 - rpc53p]
GO:1901576	organic substance biosynthetic process	2.79E-9	2.28E-7	2.42	264	109	23	23	[RPC37 - rpc37p, RPC19 - rpc19p, YDR261C-D - gag-pol fusion protein, RPB5 - rpb5p, RPC82 - rpc82p, YFL002W-A - gag-pol fusion protein, RPO31 - rpo31p, RPA135 - rpa135p, YMR050C - gag-pol fusion protein, RPA49 - rpa49p, RPC25 - rpc25p, YNL054W-B - gag protein, RPC34 - rpc34p, YPL257W-B - gag-pol fusion protein, RPA43 - rpa43p, RET1 - ret1p, YLR035C-A - gag-pol fusion protein, RPA34 - rpa34p, RPC40…
GO:0044249	cellular biosynthetic process	3.58E-9	2.71E-7	2.4	264	110	23	23	[RPC37 - rpc37p, RPC19 - rpc19p, YDR261C-D - gag-pol fusion protein, RPB5 - rpb5p, RPC82 - rpc82p, YFL002W-A - gag-pol fusion protein, RPO31 - rpo31p, RPA135 - rpa135p, YMR050C - gag-pol fusion protein, RPA49 - rpa49p, RPC25 - rpc25p, YNL054W-B - gag protein, RPC34 - rpc34p, YPL257W-B - gag-pol fusion protein, RPA43 - rpa43p, RET1 - ret1p, YLR035C-A - gag-pol fusion protein, RPA34 - rpa34p, RPC40…
GO:0009058	biosynthetic process	4.48E-9	3.27E-7	2.38	264	111	23	23	[RPC37 - rpc37p, RPC19 - rpc19p, YDR261C-D - gag-pol fusion protein, RPB5 - rpb5p, RPC82 - rpc82p, YFL002W-A - gag-pol fusion protein, RPO31 - rpo31p, RPA135 - rpa135p, YMR050C - gag-pol fusion protein, RPA49 - rpa49p, RPC25 - rpc25p, YNL054W-B - gag protein, RPC34 - rpc34p, YPL257W-B - gag-pol fusion protein, RPA43 - rpa43p, RET1 - ret1p, YLR035C-A - gag-pol fusion protein, RPA34 - rpa34p, RPC40…
GO:0016070	RNA metabolic process	1.1E-8	7.76E-7	2.3	264	115	23	23	[RPC37 - rpc37p, RPC19 - rpc19p, YDR261C-D - gag-pol fusion protein, RPB5 - rpb5p, RPC82 - rpc82p, YFL002W-A - gag-pol fusion protein, RPO31 - rpo31p, RPA135 - rpa135p, YMR050C - gag-pol fusion protein, RPA49 - rpa49p, RPC25 - rpc25p, YNL054W-B - gag protein, RPC34 - rpc34p, YPL257W-B - gag-pol fusion protein, RPA43 - rpa43p, RET1 - ret1p, YLR035C-A - gag-pol fusion protein, RPA34 - rpa34p, RPC40…
GO:0034728	nucleosome organization	9.78E-4	2.08E-2	2.27	264	23	76	15	[SPN1 - spn1p, POB3 - pob3p, TUP1 - tup1p, RSC2 - rsc2p, RSC8 - rsc8p, RSC9 - rsc9p, SPT16 - spt16p, RAP1 - rap1p, VPS75 - vps75p, RTT106 - rtt106p, CYC8 - cyc8p, ASF1 - asf1p, SPT6 - spt6p, NPL6 - npl6p, ISW1 - chromatin-remodeling atpase isw1]
GO:0009059	macromolecule biosynthetic process	1.48E-14	7.53E-12	2.23	264	76	78	50	[SUA7 - sua7p, RFC4 - replication factor c subunit 4, RSC8 - rsc8p, RFA2 - rfa2p, YPL257W-B - gag-pol fusion protein, YNL054W-B - gag protein, RPA43 - rpa43p, RET1 - ret1p, YLR035C-A - gag-pol fusion protein, SPT6 - spt6p, YOR192C-B - gag-pol fusion protein, ISW1 - chromatin-remodeling atpase isw1, RPA190 - rpa190p, YDR261C-D - gag-pol fusion protein, RFC3 - replication factor c subunit 3, RPC82 …
GO:1902680	positive regulation of RNA biosynthetic process	3.36E-5	1.52E-3	2.15	264	31	87	22	[STE12 - ste12p, POB3 - pob3p, TUP1 - tup1p, DST1 - dst1p, RPT5 - proteasome regulatory particle base subunit rpt5, RPT3 - proteasome regulatory particle base subunit rpt3, RSC8 - rsc8p, CTR9 - ctr9p, SPT16 - spt16p, RAP1 - rap1p, RTF1 - rtf1p, CDC73 - cdc73p, ABF1 - abf1p, SPT5 - spt5p, BCY1 - bcy1p, CYC8 - cyc8p, CET1 - cet1p, ASF1 - asf1p, CEG1 - ceg1p, SPT6 - spt6p, ISW1 - chromatin-remodelin…
GO:0045893	positive regulation of transcription, DNA-templated	3.36E-5	1.49E-3	2.15	264	31	87	22	[STE12 - ste12p, POB3 - pob3p, TUP1 - tup1p, DST1 - dst1p, RPT5 - proteasome regulatory particle base subunit rpt5, RPT3 - proteasome regulatory particle base subunit rpt3, RSC8 - rsc8p, CTR9 - ctr9p, SPT16 - spt16p, RAP1 - rap1p, RTF1 - rtf1p, CDC73 - cdc73p, ABF1 - abf1p, SPT5 - spt5p, BCY1 - bcy1p, CYC8 - cyc8p, CET1 - cet1p, ASF1 - asf1p, CEG1 - ceg1p, SPT6 - spt6p, ISW1 - chromatin-remodelin…
GO:1903508	positive regulation of nucleic acid-templated transcription	3.36E-5	1.46E-3	2.15	264	31	87	22	[STE12 - ste12p, POB3 - pob3p, TUP1 - tup1p, DST1 - dst1p, RPT5 - proteasome regulatory particle base subunit rpt5, RPT3 - proteasome regulatory particle base subunit rpt3, RSC8 - rsc8p, CTR9 - ctr9p, SPT16 - spt16p, RAP1 - rap1p, RTF1 - rtf1p, CDC73 - cdc73p, ABF1 - abf1p, BCY1 - bcy1p, SPT5 - spt5p, CYC8 - cyc8p, ASF1 - asf1p, CET1 - cet1p, CEG1 - ceg1p, SPT6 - spt6p, ISW1 - chromatin-remodelin…
GO:0051254	positive regulation of RNA metabolic process	3.36E-5	1.43E-3	2.15	264	31	87	22	[STE12 - ste12p, POB3 - pob3p, TUP1 - tup1p, DST1 - dst1p, RPT5 - proteasome regulatory particle base subunit rpt5, RPT3 - proteasome regulatory particle base subunit rpt3, RSC8 - rsc8p, CTR9 - ctr9p, SPT16 - spt16p, RAP1 - rap1p, RTF1 - rtf1p, CDC73 - cdc73p, ABF1 - abf1p, BCY1 - bcy1p, SPT5 - spt5p, CYC8 - cyc8p, ASF1 - asf1p, CET1 - cet1p, CEG1 - ceg1p, SPT6 - spt6p, ISW1 - chromatin-remodelin…
GO:0045935	positive regulation of nucleobase-containing compound metabolic process	3.47E-5	1.44E-3	2.11	264	33	87	23	[STE12 - ste12p, POB3 - pob3p, TUP1 - tup1p, DST1 - dst1p, RPT5 - proteasome regulatory particle base subunit rpt5, RPT3 - proteasome regulatory particle base subunit rpt3, RSC8 - rsc8p, CTR9 - ctr9p, SPT16 - spt16p, RAP1 - rap1p, RTF1 - rtf1p, CDC73 - cdc73p, ABF1 - abf1p, SPT5 - spt5p, BCY1 - bcy1p, CYC8 - cyc8p, ASF1 - asf1p, CET1 - cet1p, CEG1 - ceg1p, SPT6 - spt6p, PSY2 - psy2p, ISW1 - chrom…
GO:0010628	positive regulation of gene expression	7.54E-5	2.56E-3	2.09	264	32	87	22	[STE12 - ste12p, POB3 - pob3p, TUP1 - tup1p, DST1 - dst1p, RPT5 - proteasome regulatory particle base subunit rpt5, RPT3 - proteasome regulatory particle base subunit rpt3, RSC8 - rsc8p, CTR9 - ctr9p, SPT16 - spt16p, RAP1 - rap1p, RTF1 - rtf1p, CDC73 - cdc73p, ABF1 - abf1p, BCY1 - bcy1p, SPT5 - spt5p, CYC8 - cyc8p, ASF1 - asf1p, CET1 - cet1p, CEG1 - ceg1p, SPT6 - spt6p, ISW1 - chromatin-remodelin…
GO:0010557	positive regulation of macromolecule biosynthetic process	7.54E-5	2.52E-3	2.09	264	32	87	22	[STE12 - ste12p, POB3 - pob3p, TUP1 - tup1p, DST1 - dst1p, RPT5 - proteasome regulatory particle base subunit rpt5, RPT3 - proteasome regulatory particle base subunit rpt3, RSC8 - rsc8p, CTR9 - ctr9p, SPT16 - spt16p, RAP1 - rap1p, RTF1 - rtf1p, CDC73 - cdc73p, ABF1 - abf1p, BCY1 - bcy1p, SPT5 - spt5p, CYC8 - cyc8p, ASF1 - asf1p, CET1 - cet1p, CEG1 - ceg1p, SPT6 - spt6p, ISW1 - chromatin-remodelin…
GO:0009891	positive regulation of biosynthetic process	7.54E-5	2.48E-3	2.09	264	32	87	22	[STE12 - ste12p, POB3 - pob3p, TUP1 - tup1p, DST1 - dst1p, RPT5 - proteasome regulatory particle base subunit rpt5, RPT3 - proteasome regulatory particle base subunit rpt3, RSC8 - rsc8p, CTR9 - ctr9p, SPT16 - spt16p, RAP1 - rap1p, RTF1 - rtf1p, CDC73 - cdc73p, ABF1 - abf1p, SPT5 - spt5p, BCY1 - bcy1p, CYC8 - cyc8p, CET1 - cet1p, ASF1 - asf1p, CEG1 - ceg1p, SPT6 - spt6p, ISW1 - chromatin-remodelin…
GO:0031328	positive regulation of cellular biosynthetic process	7.54E-5	2.44E-3	2.09	264	32	87	22	[STE12 - ste12p, POB3 - pob3p, TUP1 - tup1p, DST1 - dst1p, RPT5 - proteasome regulatory particle base subunit rpt5, RPT3 - proteasome regulatory particle base subunit rpt3, RSC8 - rsc8p, CTR9 - ctr9p, SPT16 - spt16p, RAP1 - rap1p, RTF1 - rtf1p, CDC73 - cdc73p, ABF1 - abf1p, BCY1 - bcy1p, SPT5 - spt5p, CYC8 - cyc8p, ASF1 - asf1p, CET1 - cet1p, CEG1 - ceg1p, SPT6 - spt6p, ISW1 - chromatin-remodelin…
GO:0006355	regulation of transcription, DNA-templated	2.3E-5	1.17E-3	2.07	264	65	53	27	[STE12 - ste12p, POB3 - pob3p, TUP1 - tup1p, SUA7 - sua7p, CKB2 - ckb2p, SPT16 - spt16p, CKB1 - ckb1p, REB1 - reb1p, CDC73 - cdc73p, CYC8 - cyc8p, ASF1 - asf1p, SPT6 - spt6p, CKA2 - cka2p, ISW1 - chromatin-remodeling atpase isw1, UBP15 - ubp15p, SPN1 - spn1p, DST1 - dst1p, CTR9 - ctr9p, SPT15 - spt15p, RAP1 - rap1p, RTF1 - rtf1p, CKA1 - cka1p, ABF1 - abf1p, RTT106 - rtt106p, SPT5 - spt5p, BRE1 - …
GO:2001141	regulation of RNA biosynthetic process	2.3E-5	1.14E-3	2.07	264	65	53	27	[STE12 - ste12p, POB3 - pob3p, TUP1 - tup1p, SUA7 - sua7p, CKB2 - ckb2p, SPT16 - spt16p, CKB1 - ckb1p, CDC73 - cdc73p, REB1 - reb1p, CYC8 - cyc8p, ASF1 - asf1p, CKA2 - cka2p, SPT6 - spt6p, ISW1 - chromatin-remodeling atpase isw1, UBP15 - ubp15p, SPN1 - spn1p, DST1 - dst1p, CTR9 - ctr9p, SPT15 - spt15p, RAP1 - rap1p, CKA1 - cka1p, RTF1 - rtf1p, ABF1 - abf1p, RTT106 - rtt106p, SPT5 - spt5p, BRE1 - …
GO:1903506	regulation of nucleic acid-templated transcription	2.3E-5	1.12E-3	2.07	264	65	53	27	[STE12 - ste12p, POB3 - pob3p, TUP1 - tup1p, SUA7 - sua7p, CKB2 - ckb2p, SPT16 - spt16p, CKB1 - ckb1p, REB1 - reb1p, CDC73 - cdc73p, CYC8 - cyc8p, ASF1 - asf1p, CKA2 - cka2p, SPT6 - spt6p, ISW1 - chromatin-remodeling atpase isw1, UBP15 - ubp15p, SPN1 - spn1p, DST1 - dst1p, CTR9 - ctr9p, SPT15 - spt15p, RAP1 - rap1p, CKA1 - cka1p, RTF1 - rtf1p, ABF1 - abf1p, RTT106 - rtt106p, SPT5 - spt5p, BRE1 - …
GO:0051252	regulation of RNA metabolic process	6.78E-5	2.34E-3	1.98	264	68	53	27	[STE12 - ste12p, POB3 - pob3p, TUP1 - tup1p, SUA7 - sua7p, CKB2 - ckb2p, SPT16 - spt16p, CKB1 - ckb1p, REB1 - reb1p, CDC73 - cdc73p, CYC8 - cyc8p, ASF1 - asf1p, SPT6 - spt6p, CKA2 - cka2p, ISW1 - chromatin-remodeling atpase isw1, UBP15 - ubp15p, SPN1 - spn1p, DST1 - dst1p, CTR9 - ctr9p, SPT15 - spt15p, RAP1 - rap1p, RTF1 - rtf1p, CKA1 - cka1p, ABF1 - abf1p, RTT106 - rtt106p, SPT5 - spt5p, BRE1 - …
GO:0010604	positive regulation of macromolecule metabolic process	5.14E-5	1.94E-3	1.97	264	40	87	26	[STE12 - ste12p, POB3 - pob3p, TUP1 - tup1p, RSC8 - rsc8p, SPT16 - spt16p, CDC73 - cdc73p, VPS75 - vps75p, CYC8 - cyc8p, CET1 - cet1p, ASF1 - asf1p, SPT6 - spt6p, ISW1 - chromatin-remodeling atpase isw1, RPT2 - proteasome regulatory particle base subunit rpt2, RPT5 - proteasome regulatory particle base subunit rpt5, DST1 - dst1p, RPT3 - proteasome regulatory particle base subunit rpt3, CTR9 - ctr…
GO:0051173	positive regulation of nitrogen compound metabolic process	5.14E-5	1.91E-3	1.97	264	40	87	26	[STE12 - ste12p, POB3 - pob3p, TUP1 - tup1p, RSC8 - rsc8p, SPT16 - spt16p, CDC73 - cdc73p, VPS75 - vps75p, CYC8 - cyc8p, CET1 - cet1p, ASF1 - asf1p, SPT6 - spt6p, ISW1 - chromatin-remodeling atpase isw1, RPT2 - proteasome regulatory particle base subunit rpt2, RPT5 - proteasome regulatory particle base subunit rpt5, DST1 - dst1p, RPT3 - proteasome regulatory particle base subunit rpt3, CTR9 - ctr…
GO:0019538	protein metabolic process	1.88E-6	1.2E-4	1.94	264	69	69	35	[RFA1 - rfa1p, SMT3 - sumo family protein smt3, RPN1 - proteasome regulatory particle base subunit rpn1, RFA2 - rfa2p, CKB2 - ckb2p, UBA1 - e1 ubiquitin-activating protein uba1, CKB1 - ckb1p, YMR050C - gag-pol fusion protein, PRE5 - proteasome core particle subunit alpha 6, CDC73 - cdc73p, YNL054W-B - gag protein, YPL257W-B - gag-pol fusion protein, YLR035C-A - gag-pol fusion protein, CYC8 - cyc8…
GO:0006357	regulation of transcription by RNA polymerase II	8.64E-5	2.63E-3	1.91	264	43	87	27	[STE12 - ste12p, POB3 - pob3p, TUP1 - tup1p, SPT16 - spt16p, CDC73 - cdc73p, REB1 - reb1p, CYC8 - cyc8p, ASF1 - asf1p, CET1 - cet1p, SPT6 - spt6p, ISW1 - chromatin-remodeling atpase isw1, TOP1 - dna topoisomerase 1, SPN1 - spn1p, RAD23 - rad23p, DST1 - dst1p, RPT5 - proteasome regulatory particle base subunit rpt5, RPT3 - proteasome regulatory particle base subunit rpt3, RSC9 - rsc9p, CTR9 - ctr9…
GO:0090304	nucleic acid metabolic process	2.4E-6	1.49E-4	1.85	264	143	23	23	[RPC37 - rpc37p, RPC19 - rpc19p, YDR261C-D - gag-pol fusion protein, RPB5 - rpb5p, RPC82 - rpc82p, YFL002W-A - gag-pol fusion protein, RPO31 - rpo31p, RPA135 - rpa135p, YMR050C - gag-pol fusion protein, RPA49 - rpa49p, RPC25 - rpc25p, YNL054W-B - gag protein, RPC34 - rpc34p, YPL257W-B - gag-pol fusion protein, RPA43 - rpa43p, RET1 - ret1p, YLR035C-A - gag-pol fusion protein, RPA34 - rpa34p, RPC40…
GO:0009893	positive regulation of metabolic process	3.59E-4	9.38E-3	1.83	264	43	87	26	[STE12 - ste12p, POB3 - pob3p, TUP1 - tup1p, RSC8 - rsc8p, SPT16 - spt16p, VPS75 - vps75p, CDC73 - cdc73p, CYC8 - cyc8p, CET1 - cet1p, ASF1 - asf1p, SPT6 - spt6p, ISW1 - chromatin-remodeling atpase isw1, RPT2 - proteasome regulatory particle base subunit rpt2, RPT5 - proteasome regulatory particle base subunit rpt5, DST1 - dst1p, RPT3 - proteasome regulatory particle base subunit rpt3, CTR9 - ctr…
GO:0031325	positive regulation of cellular metabolic process	3.59E-4	9.27E-3	1.83	264	43	87	26	[STE12 - ste12p, POB3 - pob3p, TUP1 - tup1p, RSC8 - rsc8p, SPT16 - spt16p, CDC73 - cdc73p, VPS75 - vps75p, CYC8 - cyc8p, CET1 - cet1p, ASF1 - asf1p, SPT6 - spt6p, ISW1 - chromatin-remodeling atpase isw1, RPT2 - proteasome regulatory particle base subunit rpt2, DST1 - dst1p, RPT5 - proteasome regulatory particle base subunit rpt5, RPT3 - proteasome regulatory particle base subunit rpt3, CTR9 - ctr…
GO:0010556	regulation of macromolecule biosynthetic process	4.8E-4	1.18E-2	1.82	264	74	53	27	[STE12 - ste12p, POB3 - pob3p, TUP1 - tup1p, SUA7 - sua7p, CKB2 - ckb2p, SPT16 - spt16p, CKB1 - ckb1p, CDC73 - cdc73p, REB1 - reb1p, CYC8 - cyc8p, ASF1 - asf1p, CKA2 - cka2p, SPT6 - spt6p, ISW1 - chromatin-remodeling atpase isw1, UBP15 - ubp15p, SPN1 - spn1p, DST1 - dst1p, CTR9 - ctr9p, SPT15 - spt15p, RAP1 - rap1p, CKA1 - cka1p, RTF1 - rtf1p, ABF1 - abf1p, RTT106 - rtt106p, SPT5 - spt5p, BRE1 - …
GO:2000112	regulation of cellular macromolecule biosynthetic process	4.8E-4	1.16E-2	1.82	264	74	53	27	[STE12 - ste12p, POB3 - pob3p, TUP1 - tup1p, SUA7 - sua7p, CKB2 - ckb2p, SPT16 - spt16p, CKB1 - ckb1p, CDC73 - cdc73p, REB1 - reb1p, CYC8 - cyc8p, ASF1 - asf1p, CKA2 - cka2p, SPT6 - spt6p, ISW1 - chromatin-remodeling atpase isw1, UBP15 - ubp15p, SPN1 - spn1p, DST1 - dst1p, CTR9 - ctr9p, SPT15 - spt15p, RAP1 - rap1p, CKA1 - cka1p, RTF1 - rtf1p, ABF1 - abf1p, RTT106 - rtt106p, SPT5 - spt5p, BRE1 - …
GO:0031326	regulation of cellular biosynthetic process	4.8E-4	1.15E-2	1.82	264	74	53	27	[STE12 - ste12p, POB3 - pob3p, TUP1 - tup1p, SUA7 - sua7p, CKB2 - ckb2p, SPT16 - spt16p, CKB1 - ckb1p, REB1 - reb1p, CDC73 - cdc73p, CYC8 - cyc8p, ASF1 - asf1p, CKA2 - cka2p, SPT6 - spt6p, ISW1 - chromatin-remodeling atpase isw1, UBP15 - ubp15p, SPN1 - spn1p, DST1 - dst1p, CTR9 - ctr9p, SPT15 - spt15p, RAP1 - rap1p, CKA1 - cka1p, RTF1 - rtf1p, ABF1 - abf1p, RTT106 - rtt106p, SPT5 - spt5p, BRE1 - …
GO:0009889	regulation of biosynthetic process	6.5E-4	1.44E-2	1.79	264	75	53	27	[STE12 - ste12p, POB3 - pob3p, TUP1 - tup1p, SUA7 - sua7p, CKB2 - ckb2p, SPT16 - spt16p, CKB1 - ckb1p, CDC73 - cdc73p, REB1 - reb1p, CYC8 - cyc8p, ASF1 - asf1p, CKA2 - cka2p, SPT6 - spt6p, ISW1 - chromatin-remodeling atpase isw1, UBP15 - ubp15p, SPN1 - spn1p, DST1 - dst1p, CTR9 - ctr9p, SPT15 - spt15p, RAP1 - rap1p, CKA1 - cka1p, RTF1 - rtf1p, ABF1 - abf1p, RTT106 - rtt106p, SPT5 - spt5p, BRE1 - …
GO:0048523	negative regulation of cellular process	5.56E-4	1.29E-2	1.77	264	51	82	28	[STE12 - ste12p, RFC2 - rfc2p, TUP1 - tup1p, CKB2 - ckb2p, CKB1 - ckb1p, CDC73 - cdc73p, CYC8 - cyc8p, ASF1 - asf1p, SPT6 - spt6p, ISW1 - chromatin-remodeling atpase isw1, TOP1 - dna topoisomerase 1, RAD23 - rad23p, DST1 - dst1p, TOP2 - dna topoisomerase 2, PTC2 - ptc2p, CTR9 - ctr9p, RSC9 - rsc9p, UBP12 - ubp12p, RAP1 - rap1p, RTF1 - rtf1p, ABF1 - abf1p, RTT106 - rtt106p, SPT5 - spt5p, BCY1 - bc…
GO:0006139	nucleobase-containing compound metabolic process	1.89E-5	9.86E-4	1.69	264	156	23	23	[RPC37 - rpc37p, RPC19 - rpc19p, YDR261C-D - gag-pol fusion protein, RPB5 - rpb5p, RPC82 - rpc82p, YFL002W-A - gag-pol fusion protein, RPO31 - rpo31p, RPA135 - rpa135p, YMR050C - gag-pol fusion protein, RPA49 - rpa49p, RPC25 - rpc25p, YNL054W-B - gag protein, RPC34 - rpc34p, YPL257W-B - gag-pol fusion protein, RPA43 - rpa43p, RET1 - ret1p, YLR035C-A - gag-pol fusion protein, RPA34 - rpa34p, RPC40…
GO:0046483	heterocycle metabolic process	4.93E-5	1.93E-3	1.63	264	162	23	23	[RPC37 - rpc37p, RPC19 - rpc19p, YDR261C-D - gag-pol fusion protein, RPB5 - rpb5p, RPC82 - rpc82p, YFL002W-A - gag-pol fusion protein, RPO31 - rpo31p, RPA135 - rpa135p, YMR050C - gag-pol fusion protein, RPA49 - rpa49p, RPC25 - rpc25p, YNL054W-B - gag protein, RPC34 - rpc34p, YPL257W-B - gag-pol fusion protein, RPA43 - rpa43p, RET1 - ret1p, YLR035C-A - gag-pol fusion protein, RPA34 - rpa34p, RPC40…
GO:0006725	cellular aromatic compound metabolic process	5.01E-5	1.93E-3	1.62	264	163	23	23	[RPC37 - rpc37p, RPC19 - rpc19p, YDR261C-D - gag-pol fusion protein, RPB5 - rpb5p, RPC82 - rpc82p, YFL002W-A - gag-pol fusion protein, RPO31 - rpo31p, RPA135 - rpa135p, YMR050C - gag-pol fusion protein, RPA49 - rpa49p, RPC25 - rpc25p, YNL054W-B - gag protein, RPC34 - rpc34p, YPL257W-B - gag-pol fusion protein, RPA43 - rpa43p, RET1 - ret1p, YLR035C-A - gag-pol fusion protein, RPA34 - rpa34p, RPC40…
GO:0044260	cellular macromolecule metabolic process	2.67E-13	9.07E-11	1.61	264	141	85	73	[SMT3 - sumo family protein smt3, RFC4 - replication factor c subunit 4, RSC8 - rsc8p, RFA2 - rfa2p, CKB2 - ckb2p, CKB1 - ckb1p, YNL054W-B - gag protein, YPL257W-B - gag-pol fusion protein, RPA43 - rpa43p, RET1 - ret1p, YLR035C-A - gag-pol fusion protein, CYC8 - cyc8p, PUP2 - proteasome core particle subunit alpha 5, ASF1 - asf1p, CKA2 - cka2p, SPT6 - spt6p, YOR192C-B - gag-pol fusion protein, RP…
GO:1901360	organic cyclic compound metabolic process	6.66E-5	2.34E-3	1.6	264	165	23	23	[RPC37 - rpc37p, RPC19 - rpc19p, YDR261C-D - gag-pol fusion protein, RPB5 - rpb5p, RPC82 - rpc82p, YFL002W-A - gag-pol fusion protein, RPO31 - rpo31p, RPA135 - rpa135p, YMR050C - gag-pol fusion protein, RPA49 - rpa49p, RPC25 - rpc25p, YNL054W-B - gag protein, RPC34 - rpc34p, YPL257W-B - gag-pol fusion protein, RPA43 - rpa43p, RET1 - ret1p, YLR035C-A - gag-pol fusion protein, RPA34 - rpa34p, RPC40…
GO:0019219	regulation of nucleobase-containing compound metabolic process	2.25E-4	6.13E-3	1.6	264	74	87	39	[STE12 - ste12p, POB3 - pob3p, TUP1 - tup1p, SUA7 - sua7p, RSC8 - rsc8p, CKB2 - ckb2p, SPT16 - spt16p, CKB1 - ckb1p, REB1 - reb1p, CDC73 - cdc73p, CYC8 - cyc8p, ASF1 - asf1p, CET1 - cet1p, CKA2 - cka2p, SPT6 - spt6p, ISW1 - chromatin-remodeling atpase isw1, UBP15 - ubp15p, TOP1 - dna topoisomerase 1, RAD23 - rad23p, SPN1 - spn1p, DST1 - dst1p, RPT5 - proteasome regulatory particle base subunit rp…
GO:0034641	cellular nitrogen compound metabolic process	7.93E-5	2.53E-3	1.59	264	166	23	23	[RPC37 - rpc37p, RPC19 - rpc19p, YDR261C-D - gag-pol fusion protein, RPB5 - rpb5p, RPC82 - rpc82p, YFL002W-A - gag-pol fusion protein, RPO31 - rpo31p, RPA135 - rpa135p, YMR050C - gag-pol fusion protein, RPA49 - rpa49p, RPC25 - rpc25p, YNL054W-B - gag protein, RPC34 - rpc34p, YPL257W-B - gag-pol fusion protein, RPA43 - rpa43p, RET1 - ret1p, YLR035C-A - gag-pol fusion protein, RPA34 - rpa34p, RPC40…
GO:0051171	regulation of nitrogen compound metabolic process	4.22E-5	1.72E-3	1.57	264	89	87	46	[STE12 - ste12p, POB3 - pob3p, TUP1 - tup1p, SUA7 - sua7p, RPN1 - proteasome regulatory particle base subunit rpn1, RSC8 - rsc8p, CKB2 - ckb2p, SPT16 - spt16p, CKB1 - ckb1p, CDC73 - cdc73p, VPS75 - vps75p, REB1 - reb1p, CYC8 - cyc8p, CET1 - cet1p, ASF1 - asf1p, SPT6 - spt6p, CKA2 - cka2p, ISW1 - chromatin-remodeling atpase isw1, UBP15 - ubp15p, TOP1 - dna topoisomerase 1, RPT2 - proteasome regula…
GO:0080090	regulation of primary metabolic process	5.96E-5	2.17E-3	1.55	264	90	87	46	[STE12 - ste12p, POB3 - pob3p, TUP1 - tup1p, SUA7 - sua7p, RPN1 - proteasome regulatory particle base subunit rpn1, RSC8 - rsc8p, CKB2 - ckb2p, SPT16 - spt16p, CKB1 - ckb1p, CDC73 - cdc73p, VPS75 - vps75p, REB1 - reb1p, CYC8 - cyc8p, CET1 - cet1p, ASF1 - asf1p, SPT6 - spt6p, CKA2 - cka2p, ISW1 - chromatin-remodeling atpase isw1, UBP15 - ubp15p, TOP1 - dna topoisomerase 1, RPT2 - proteasome regula…
GO:0031323	regulation of cellular metabolic process	5.99E-4	1.36E-2	1.48	264	90	87	44	[STE12 - ste12p, POB3 - pob3p, TUP1 - tup1p, SUA7 - sua7p, RSC8 - rsc8p, CKB2 - ckb2p, SPT16 - spt16p, CKB1 - ckb1p, VPS75 - vps75p, REB1 - reb1p, CDC73 - cdc73p, CYC8 - cyc8p, ASF1 - asf1p, CET1 - cet1p, SPT6 - spt6p, CKA2 - cka2p, ISW1 - chromatin-remodeling atpase isw1, UBP15 - ubp15p, TOP1 - dna topoisomerase 1, RPT2 - proteasome regulatory particle base subunit rpt2, SPN1 - spn1p, RAD23 - ra…
GO:0060255	regulation of macromolecule metabolic process	9.97E-4	2.1E-2	1.46	264	97	82	44	[STE12 - ste12p, POB3 - pob3p, TUP1 - tup1p, SUA7 - sua7p, RPN1 - proteasome regulatory particle base subunit rpn1, RSC8 - rsc8p, CKB2 - ckb2p, SPT16 - spt16p, CKB1 - ckb1p, CDC73 - cdc73p, VPS75 - vps75p, REB1 - reb1p, CYC8 - cyc8p, ASF1 - asf1p, SPT6 - spt6p, CKA2 - cka2p, ISW1 - chromatin-remodeling atpase isw1, UBP15 - ubp15p, TOP1 - dna topoisomerase 1, RPT2 - proteasome regulatory particle …
GO:0043170	macromolecule metabolic process	3.92E-10	4e-08	1.38	264	181	78	74	[SMT3 - sumo family protein smt3, SUA7 - sua7p, RFC4 - replication factor c subunit 4, RFA2 - rfa2p, RSC8 - rsc8p, CKB2 - ckb2p, CKB1 - ckb1p, YNL054W-B - gag protein, YPL257W-B - gag-pol fusion protein, RPA43 - rpa43p, RET1 - ret1p, YLR035C-A - gag-pol fusion protein, CYC8 - cyc8p, PUP2 - proteasome core particle subunit alpha 5, ASF1 - asf1p, CKA2 - cka2p, SPT6 - spt6p, YOR192C-B - gag-pol fusi…
GO:0006807	nitrogen compound metabolic process	1.51E-4	4.22E-3	1.18	264	213	78	74	[SMT3 - sumo family protein smt3, SUA7 - sua7p, RFC4 - replication factor c subunit 4, RSC8 - rsc8p, RFA2 - rfa2p, CKB2 - ckb2p, CKB1 - ckb1p, YPL257W-B - gag-pol fusion protein, YNL054W-B - gag protein, RET1 - ret1p, RPA43 - rpa43p, YLR035C-A - gag-pol fusion protein, CYC8 - cyc8p, PUP2 - proteasome core particle subunit alpha 5, ASF1 - asf1p, SPT6 - spt6p, CKA2 - cka2p, YOR192C-B - gag-pol fusi…
GO:0044238	primary metabolic process	1.51E-4	4.17E-3	1.18	264	213	78	74	[SMT3 - sumo family protein smt3, SUA7 - sua7p, RFC4 - replication factor c subunit 4, RFA2 - rfa2p, RSC8 - rsc8p, CKB2 - ckb2p, CKB1 - ckb1p, YPL257W-B - gag-pol fusion protein, YNL054W-B - gag protein, RET1 - ret1p, RPA43 - rpa43p, YLR035C-A - gag-pol fusion protein, CYC8 - cyc8p, PUP2 - proteasome core particle subunit alpha 5, ASF1 - asf1p, SPT6 - spt6p, CKA2 - cka2p, YOR192C-B - gag-pol fusi…
GO:0006807	nitrogen compound metabolic process	0.000168	0.00469	1.16	264	213	98	92	[NCL1 - ncl1p, SMT3 - sumo family protein smt3, SUA7 - sua7p, RFC4 - replication factor c subunit 4, LHP1 - lhp1p, RFA2 - rfa2p, RSC8 - rsc8p, CKB2 - ckb2p, CKB1 - ckb1p, LYS20 - homocitrate synthase lys20, TAL1 - sedoheptulose-7-phosphate:d-glyceraldehyde-3-phosphate transaldolase tal1, YNL054W-B - gag protein, YPL257W-B - gag-pol fusion protein, RPA43 - rpa43p, RET1 - ret1p, YLR035C-A - gag-pol…
GO:0071704	organic substance metabolic process	8.42E-4	1.81E-2	1.15	264	218	78	74	[SMT3 - sumo family protein smt3, SUA7 - sua7p, RFC4 - replication factor c subunit 4, RSC8 - rsc8p, RFA2 - rfa2p, CKB2 - ckb2p, CKB1 - ckb1p, YPL257W-B - gag-pol fusion protein, YNL054W-B - gag protein, RET1 - ret1p, RPA43 - rpa43p, YLR035C-A - gag-pol fusion protein, CYC8 - cyc8p, PUP2 - proteasome core particle subunit alpha 5, ASF1 - asf1p, SPT6 - spt6p, CKA2 - cka2p, YOR192C-B - gag-pol fusi…
GO:0071704	organic substance metabolic process	0.00099	0.0202	1.14	264	218	99	93	[NCL1 - ncl1p, SMT3 - sumo family protein smt3, SUA7 - sua7p, RFC4 - replication factor c subunit 4, LHP1 - lhp1p, RSC8 - rsc8p, RFA2 - rfa2p, CKB2 - ckb2p, CKB1 - ckb1p, LYS20 - homocitrate synthase lys20, TAL1 - sedoheptulose-7-phosphate:d-glyceraldehyde-3-phosphate transaldolase tal1, YNL054W-B - gag protein, YPL257W-B - gag-pol fusion protein, RPA43 - rpa43p, RET1 - ret1p, YLR035C-A - gag-pol…
GO:0044238	primary metabolic process	8.51e-05	0.00328	1.1	264	213	172	153	[ECM16 - ecm16p, SMT3 - sumo family protein smt3, LHP1 - lhp1p, RFA2 - rfa2p, RSC8 - rsc8p, CKB2 - ckb2p, NOP56 - nop56p, APA1 - apa1p, RAT1 - rat1p, YNL054W-B - gag protein, RPA43 - rpa43p, CYC8 - cyc8p, ASF1 - asf1p, SPT6 - spt6p, CKA2 - cka2p, RPA190 - rpa190p, STO1 - sto1p, CPR6 - peptidylprolyl isomerase cpr6, CDC14 - cdc14p, SIS1 - sis1p, RPT2 - proteasome regulatory particle base subunit r…

### Sheet: GO BP Graph S3B 
Supplementary Table S3B: GO BP graph based on the most representative families detected in GO BP table
	GO term	Description	Enrichment	P-value	FDR q-value
	GO:0006508	proteolysis	2.92	1.19E-8	8.09E-7
	GO:0006333	chromatin assembly or disassembly	3.05	4.33E-4	1.1E-2
	GO:0034243	regulation of transcription elongation from RNA polymerase II promoter	3.73	2.92E-4	7.85E-3
	GO:0031056	regulation of histone modification	4.11	7.01E-4	1.54E-2
	GO:0006356	regulation of transcription by RNA polymerase I	4.69	3.19E-5	1.51E-3
	GO:0031060	regulation of histone methylation	5.28	4.95E-4	1.16E-2
	GO:0006360	transcription by RNA polymerase I	7.42	6.53E-8	4.3E-6
	GO:0006359	regulation of transcription by RNA polymerase III	8	4.78E-5	1.91E-3
	GO:0006383	transcription by RNA polymerase III	13.33	2.46E-12	4.56E-10
	GO:0032196	transposition	24	1.52E-14	6.21E-12

### Sheet: GO CC Table S3C 
Supplementary Table S3C: Gene Ontology enrichment analysis of Cellular Process (GO CC Table )
GO Term	Description	P-value	FDR q-value	Enrichment	N	B	n	b	Genes
GO:0000943	retrotransposon nucleocapsid	1.52E-14	1.14E-12	33	264	8	8	8	(YNL054W-B, YPL257W-B, YDR261C-D, YLR035C-A, YFL002W-A, YOR192C-B, YHR214C-B, YMR050C)
GO:0005666	RNA polymerase III complex	1.7E-13	1.06E-11	14.67	264	10	18	10	(RPC25 , RPC37 , RPC19 , RPC34 p, RET1 , RPB5 , RPC82 , RPC40 , RPO31 p, RPC53)
GO:0005736	RNA polymerase I complex	1.82E-9	7.54E-8	11.48	264	8	23	8	(RPC19 , RPA43 , RPB5 , RPA34 , RPC40 , RPA190 , RPA135, RPA49)
GO:0000428	DNA-directed RNA polymerase complex	1.13E-16	4.23E-14	10.76	264	16	23	15	(RPC37, RPC19, RPB5p, RPC82, RPO31, RPA135p, RPA49, RPC25, RPC34, RPA43, RET1, RPA34p, RPC40, RPA190, RPC53)
GO:0030880	RNA polymerase complex	1.13E-16	2.12E-14	10.76	264	16	23	15	(RPC37, RPC19, RPB5, RPC82, RPO31, RPA135, RPA49, RPC25, RPC34, RPA43, RET1, RPA34, RPC40, RPA190, RPC53)
GO:0055029	nuclear DNA-directed RNA polymerase complex	1.13E-16	1.41E-14	10.76	264	16	23	15	(RPC37, RPC19, RPB5, RPC82, RPO31, RPA135, RPA49, RPC25, RPC34p, RPA43, RET1, RPA34, RPC40, RPA190, RPC53)
GO:0005956	protein kinase CK2 complex	1.56E-4	3.24E-3	9.78	264	4	27	4	(CKA1, CKA2, CKB2, CKB1)
GO:0061695	transferase complex, transferring phosphorus-containing groups	7.11E-15	6.64E-13	9.06	264	19	23	15	(RPC37, RPC19, RPB5, RPC82, RPO31, RPA135, RPA49, RPC25, RPC34p, RPA43, RET1, RPA34, RPC40, RPA190, RPC53)
GO:0044452	nucleolar part	8.61E-9	3.22E-7	6.52	264	18	27	12	(CKA1, RPC19, RPA43, RPB5p, RPA34p, RPC40, CKA2, RPA190 , CKB2, RPA135, CKB1p, RPA4p)
GO:1990234	transferase complex	1.27E-9	6.81E-8	5.38	264	32	23	15	(RPC37, RPC19, RPB5, RPC82, RPO31, RPA135, RPA49, RPC25, RPC34, RET1, RPA43, RPA34, RPC40, RPA190, RPC53)
GO:0008023	transcription elongation factor complex	3.24E-6	9.33E-5	5.28	264	8	50	8	(RTF1, CDC73p, RTT106, SPT5, POB3, SPT6, CTR9, SPT16)
GO:0031597	cytosolic proteasome complex	7.37E-4	1.31E-2	3.94	264	6	67	6	(PRE5, PRE6, PUP2, RPN1, RPT33, BLM10)
GO:0000502	proteasome complex	7.43E-6	1.85E-4	3.61	264	12	67	11	(PRE5, PRE6, RPT2, PUP2, RPN3, RPT5, RPN1, RPT3, RPN7, UBP6, BLM10)
GO:1905369	endopeptidase complex	7.43E-6	1.74E-4	3.61	264	12	67	11	(PRE5, RPT2, PRE6, RPN3, PUP2, RPT5, RPN1, RPT3, UBP, RPN7, BLM10)
GO:1905368	peptidase complex	1.68E-4	3.14E-3	3.1	264	14	67	11	(PRE5, PRE6, RPT2, PUP2, RPN3, RPT5, RPN1, RPT3, UBP6, RPN7, BLM10)
GO:0044428	nuclear part	1.49E-9	6.98E-8	1.98	264	133	30	30	(RPC19, CKB2, RPA135, RPA49, CKB1, YMR050C, REB1, RPC25, RPC34, YNL054W-B, YPL257W-B, RPA43, RET1, YLR035C-A, CKA2, YOR192C-B, RPA190, RPC53, RPC37, YDR261C-D, RPB5, RPC82, YFL002W-A, RPO31, RAP1, CKA1, ABF1, RPA34 , RPC40, YHR214C-B)
GO:1902494	catalytic complex	3.49E-6	9.33E-5	1.9	264	64	76	35	(RPC19, RFC2, RFC4, RPN1, RSC8, RPA135, RPA49, PRE5, RPC25, RPC34, RET1, RPA43, PUP2, IOC2, ISW1, RPA190 , RPC53, RPT2, RPC37, RFC3, RPB5, RPC82, RPN3, RSC2, RPT5, RPO31, RPT33, RSC9, BLM10, PRE6, RPA34, RPC40, NPL6, RPN7, UBP6)
GO:0044427	chromosomal part	1.65E-4	3.25E-3	1.88	264	48	79	27	(RFA1, RFC2, POB3, RFC4, RFA2, RSC8, SPT16, VPS75, CDC73, CYC8, IOC2, ASF1, SPT6, ISW1, TOP1, RFC3, RSC2, TOP2, CTR9, RSC9, RAP1, RTF1, RTT106, SPT5, BCY1, NPL6, BRE1)
GO:0044422	organelle part	5.17E-7	1.76E-5	1.66	264	159	30	30	(RPC19, CKB2, RPA135, RPA49, CKB1, YMR050C, REB1, RPC25, RPC34, YNL054W-B, YPL257W-B, RPA43, RET1, YLR035C-A, CKA2, YOR192C-B, RPA190, RPC53, RPC37, YDR261C-D, RPB5, RPC82, YFL002W-A, RPO31, RAP1, CKA1, ABF1, RPA34 , RPC40p, YHR214C-B)
GO:0044446	intracellular organelle part	5.17E-7	1.61E-5	1.66	264	159	30	30	(RPC19, CKB2, RPA135, RPA49p, CKB1, YMR050C, REB1, RPC25, RPC34, YNL054W-B, YPL257W-B, RPA43, RET1, YLR035C-A, CKA2, YOR192C-B, RPA190, RPC53, RPC37, YDR261C-D, RPB5, RPC82p, YFL002W-A , RPO31, RAP1, CKA1, ABF1, RPA34, RPC40, YHR214C-B)
GO:0005634	nucleus	4.29E-5	9.45E-4	1.18	264	224	58	58	(STE12, SMT3, TUP1, SUA7, CKB2, CKB1, YPL257W-B, YNL054W-B, RET1, RPA43, YLR035C-A, CYC8, ASF1, SPT6, CKA2, YOR192C-B, RPA190, ISW1, YDR261C-D, RPC82, SPT15, RTF1, CKA1p, SPT5p, RPA34, YHR214C-B, RPC19, POB3p, RPN11, RPA135, UBA1, SPT16, YMR050C, RPA49, CDC73, REB1, VPS75, RPC25, RPC34, IOC2, SAN1, RPC53, UBP15, RPC37, SPN1, RPB5, DST1, YFL002W-A, RPO31, CTR9, UBP12, RAP1, ABF1, RTT106p, RPC40, B…

### Sheet: GO CC Graph S3D 
Supplementary Table S3D: GO CC graph based on the most representative families detected in GO CC table
GO Term	Description	Enrichment	P-value	FDR q-value
GO:0000502	proteasome complex	3.61	7.43E-6	1.85E-4
GO:0008023	transcription elongation factor complex (PAF1, FACT)	5.28	3.24E-6	9.33E-5
GO:0005956	protein kinase CK2 complex	9.78	1.56E-4	3.24E-3
GO:0005736	RNA polymerase I complex	11.48	1.82E-9	7.54E-8
GO:0005666	RNA polymerase III complex	14.67	1.7E-13	1.06E-11
GO:0000943	retrotransposon nucleocapsid	33	1.52E-14	1.14E-12
