## Supplemental Table 4 for "A proteomic screen of Ty1 integrase partners identifies the protein kinase CK2 as a regulator of Ty1 retrotransposition"

### Sheet: Table S4A (Netphos3.1 analysis)
						Netphos 3.1 server-prediction results of Ty1 IN
		Supplementary Table S4A: Netphos 3.1 server-prediction results of Ty1 IN
	n°AA	AA	Séquence	score	kinase	Yes / -
	4	T	NVHTSEST	0.359	CKII	-
	5	S	NVHTSESTR	0.461	CKII	-
	7	S	HTSESTRKY	0.312	CKII	-
	8	T	TSESTRKYP	0.309	CKII	-
	27	T	ANAQTIRYS	0.295	CKII	-
	31	S	TIRYSLKNN	0.253	CKII	-
	36	T	LKNNTITYF	0.342	CKII	-
	38	T	NNTITYFNE	0.436	CKII	-
	43	S	YFNESDVDW	0.518	CKII	YES
	48	S	DVDWSSAID	0.467	CKII	-
	49	S	VDWSSAIDY	0.454	CKII	-
	63	S	LIGKSTKHR	0.308	CKII	-
	64	T	IGKSTKHRH	0.306	CKII	-
	72	S	HIKGSRLKY	0.276	CKII	-
	79	S	KYQNSYEPF	0.357	CKII	-
	88	T	QYLHTDIFG	0.452	CKII	-
	100	S	NLPKSAPSY	0.282	CKII	-
	103	S	KSAPSYFIS	0.296	CKII	-
	107	S	SYFISFTDE	0.468	CKII	-
	109	T	FISFTDETT	0.455	CKII	-
	112	T	FTDETTKFR	0.299	CKII	-
	113	T	TDETTKFRW	0.412	CKII	-
	128	S	RREDSILDV	0.334	CKII	-
	134	T	LDVFTTILA	0.457	CKII	-
	135	T	DVFTTILAF	0.321	CKII	-
	147	S	QFQASVLVI	0.302	CKII	-
	157	S	MDRGSEYTN	0.347	CKII	-
	160	T	GSEYTNRTL	0.345	CKII	-
	163	T	YTNRTLHKF	0.284	CKII	-
	174	T	KNGITPCYT	0.299	CKII	-
	178	T	TPCYTTTAD	0.322	CKII	-
	179	T	PCYTTTADS	0.35	CKII	-
	180	T	CYTTTADSR	0.349	CKII	-
	183	S	TTADSRAHG	0.307	CKII	-
	195	T	RLNRTLLDD	0.374	CKII	-
	202	T	DDCRTQLQC	0.319	CKII	-
	207	S	QLQCSGLPN	0.332	CKII	-
	216	S	HLWFSAIEF	0.463	CKII	-
	221	S	AIEFSTIVR	0.375	CKII	-
	222	T	IEFSTIVRN	0.331	CKII	-
	227	S	IVRNSLASP	0.248	CKII	-
	230	S	NSLASPKSK	0.247	CKII	-
	233	S	ASPKSKKSA	0.231	CKII	-
	236	S	KSKKSARQH	0.229	CKII	-
	249	S	GLDISTLLP	0.319	CKII	-
	250	T	LDISTLLPF	0.357	CKII	-
	267	S	HNPNSKIHP	0.315	CKII	-
	282	S	ALHPSRNSY	0.257	CKII	-
	285	S	PSRNSYGYI	0.279	CKII	-
	294	S	IYLPSLKKT	0.27	CKII	-
	298	T	SLKKTVDTT	0.353	CKII	-
	301	T	KTVDTTNYV	0.331	CKII	-
	302	T	TVDTTNYVI	0.292	CKII	-
	312	S	QGKESRLDQ	0.381	CKII	-
	323	T	YDALTFDED	0.686	CKII	YES
	332	T	LNRLTASYH	0.337	CKII	-
	334	S	RLTASYHSF	0.271	CKII	-
	337	S	ASYHSFIAS	0.435	CKII	-
	341	S	SFIASNEIQ	0.49	CKII	-
	347	S	EIQESNDLN	0.614	CKII	YES
	354	S	LNIESDHDF	0.593	CKII	YES
	360	S	HDFQSDIEL	0.687	CKII	YES
	374	S	RNVLSKAVS	0.296	CKII	-
	378	S	SKAVSPTDS	0.293	CKII	-
	380	T	AVSPTDSTP	0.376	CKII	-
	382	S	SPTDSTPPS	0.355	CKII	-
	383	T	PTDSTPPST	0.226	CKII	-
	386	S	STPPSTHTE	0.47	CKII	-
	387	T	TPPSTHTED	0.557	CKII	YES
	389	T	PSTHTEDSK	0.369	CKII	-
	392	S	HTEDSKRVS	0.306	CKII	-
	396	S	SKRVSKTNI	0.289	CKII	-
	398	T	RVSKTNIRA	0.287	CKII	-
	411	S	DPNISESNI	0.443	CKII	-
	413	S	NISESNILP	0.423	CKII	-
	418	S	NILPSKKRS	0.271	CKII	-
	422	S	SKKRSSTPQ	0.255	CKII	-
	423	S	KKRSSTPQI	0.251	CKII	-
	424	T	KRSSTPQIS	0.226	CKII	-
	428	S	TPQISNIES	0.492	CKII	-
	432	S	SNIESTGSG	0.379	CKII	-
	433	T	NIESTGSGG	0.352	CKII	-
	435	S	ESTGSGGMH	0.36	CKII	-
	450	S	LAPMSQSNT	0.34	CKII	-
	452	S	PMSQSNTHE	0.36	CKII	-
	454	T	SQSNTHESS	0.372	CKII	-
	457	S	NTHESSHAS	0.372	CKII	-
	458	S	THESSHASK	0.358	CKII	-
	461	S	SSHASKSKD	0.361	CKII	-
	463	S	HASKSKDFR	0.359	CKII	-
	469	S	DFRHSDSYS	0.53	CKII	YES
	471	S	RHSDSYSEN	0.668	CKII	YES
	473	S	SDSYSENET	0.658	CKII	YES
	477	T	SENETNHTN	0.423	CKII	-
	480	T	ETNHTNVPI	0.334	CKII	-
	485	S	NVPISSTGG	0.341	CKII	-
	486	S	VPISSTGGT	0.347	CKII	-
	487	T	PISSTGGTN	0.323	CKII	-
	490	T	STGGTNNKT	0.241	CKII	-
	494	T	TNNKTVPQI	0.298	CKII	-
	499	S	VPQISDQET	0.652	CKII	YES
	503	T	SDQETEKRI	0.468	CKII	-
	511	S	IIHRSPSID	0.349	CKII	-
	513	S	HRSPSIDAS	0.292	CKII	-
	517	S	SIDASPPEN	0.423	CKII	-
	523	S	PENNSSHNI	0.331	CKII	-
	524	S	ENNSSHNIV	0.343	CKII	-
	532	T	VPIKTPTTV	0.315	CKII	-
	534	T	IKTPTTVSE	0.292	CKII	-
	535	T	KTPTTVSEQ	0.453	CKII	-
	537	S	PTTVSEQNT	0.462	CKII	-
	541	T	SEQNTEESI	0.468	CKII	-
	544	S	NTEESIIAD	0.436	CKII	-
	558	S	LPPESPTEF	0.559	CKII	YES
	560	T	PESPTEFPD	0.453	CKII	-
	574	S	PPINSHQTN	0.295	CKII	-
	577	T	NSHQTNSSL	0.311	CKII	-
	579	S	HQTNSSLGG	0.314	CKII	-
	580	S	QTNSSLGGI	0.263	CKII	-
	587	S	GIGDSNAYT	0.421	CKII	-
	591	T	SNAYTTINS	0.371	CKII	-
	592	T	NAYTTINSK	0.318	CKII	-
	595	S	TTINSKKRS	0.294	CKII	-
	599	S	SKKRSLEDN	0.394	CKII	-
	605	T	EDNETEIKV	0.48	CKII	-
	610	S	EIKVSRDTW	0.468	CKII	-
	613	T	VSRDTWNTK	0.295	CKII	-
	616	T	DTWNTKNMR	0.322	CKII	-
	621	S	KNMRSLEPP	0.286	CKII	-
	627	S	EPPRSKKRI	0.26	CKII	-

### Sheet: Table S4B (IN phospho sites) 
Supplementary Table S4B: Identification of IN phosphorylated residues identified by LC MS-MS
Each phosphorylated amino acid detected is indicated with Yes when at least two peptides were detected in any experiments or 1 when only one peptide is detected. / : no phosphorylation, N/A : no peptides containing the indicated amino acid has been identified
The use of higher amount of integrase in the phosphorylation assays performed in vitro in exp5 and 6 allowed a much larger coverage of IN, including its N-terminal sequence.
1 peptide that was phosphorylated on S43 was detected in each of these experiments. S43 was thus considered to be phosphorylated in vitro together with Y472.
Ty1 IN AA phosphorylated sites in vitro corresponds to phosphorylated amino acids present at least in two independent kination performed in vitro.
Ty1 IN AA phosphorylated sites in vivo corresponds to phosphorylated amino acids present at least in two independent purifications of IN-HBH ( ectopic IN) expressed in yeast cells.
CK2 consensus site corresponds corresponds to amino acids present in a CK2 consensus site according to analysis presented in supplementary table S4A.
PhosphoGRID is an online database of experimentally verified in vivo protein phosphorylation sites in the model eukaryotic organism Saccharomyces cerevisisae (Stark et al., 2010).
Ty1 IN AA phosphorylated both in vitro and in vivo corresponds to phosphorylated amino acids phosphorylated both in vivo and in vitro
Bold residues correspond to amino acids that were phophorylated in vitro
In vitro
			exp n°	protein coverage %	S43	S337	S347	S354	S360	S374	S378	T380	S382	T383	S411	S422	S423	T424	S428	S432	S463	S469	S471	Y472	S473	T477	T480	S485	S499	S511	S513	S517	S523	S524	S558	S574	S579	S580	T591	S599
		in vitro	1	57	N/A	N/A	N/A	N/A	N/A	/	/	/	/	/	Yes	/	/	/	/	/	/	/	/	/	Yes	Yes	Yes	/	Yes	/	/	/	/	/	/	/	/	/	/	/
		in vitro	2	58	N/A	N/A	N/A	N/A	N/A	/	/	/	/	/	Yes	/	/	/	/	/	/	1	/	/	Yes	/	1	/	Yes	/	/	/	/	/	/	/	/	/	/	/
		in vitro	3	63	N/A	N/A	N/A	N/A	N/A	/	/	/	/	/	Yes	/	/	/	/	/	/	/	/	/	Yes	/	1	/	Yes	/	/	/	/	/	/	/	/	/	/	/
		in vitro	4	50	N/A	N/A	N/A	N/A	N/A	/	/	/	/	/	Yes	/	/	/	/	/	/	/	/	/	Yes	1	1	/	Yes	/	/	/	/	/	/	/	/	/	/	/
		in vitro	5	89	Yes	/	Yes	Yes	Yes	/	/	/	/	/	Yes	/	/	/	/	/	/	Yes	Yes	1	Yes	Yes	1	/	Yes	/	/	/	/	/	/	/	/	/	/	/
		in vitro	6	89	Yes	/	Yes	Yes	Yes	/	/	/	/	/	/	/	/	/	/	/	/	Yes	Yes	Yes	Yes	1	Yes		Yes	/	/	/	/	/	/	/	/	/	/	/
				Ty1 IN AA phosphorylated in vitro	S43		S347	S354	S360						S411							S469	S471	Y472	S473	T477	T480		S499
In vivo
			exp n°	protein coverage %	S43	S337	S347	S354	S360	S374	S378	T380	S382	T383	S411	S422	S423	T424	S428	S432	S463	S469	S471	Y472	S473	T477	T480	S485	S499	S511	S513	S517	S523	S524	S558	S574	S579	S580	T591	S599
		in vivo	7	83	N/A	1	Yes	Yes	Yes	N/A	Yes	Yes	Yes	Yes	Yes	/	Yes	Yes	/	/	N/A	Yes	Yes	Yes	Yes	/	/	/	Yes	Yes	Yes	Yes	1	/	Yes	N/A	1	Yes	/	/
		in vivo	8	72	N/A	Yes	/	Yes	/	N/A	Yes	/	/	Yes	1	/	/	Yes	/	/	N/A	/	1	/	/	/	/	/	Yes	/	Yes	Yes	/	/	1	N/A	/	/	/	/
		in vivo	9	49	N/A	N/A	N/A	N/A	N/A	N/A	Yes	Yes	Yes	Yes	Yes	Yes	Yes	Yes	/	/	/	Yes	Yes	Yes	Yes	Yes	Yes	Yes	Yes	Yes	Yes	Yes	Yes	/	Yes	/	/	/	/	Yes
		in vivo	10	82	N/A	/	Yes	Yes	Yes	N/A	Yes	Yes	1	Yes	Yes	/	Yes	Yes	/	/	N/A	/	1	/	Yes	Yes	/	/	Yes	/	Yes	Yes	Yes	/	N/A	/	/	/	/	/
		in vivo	11	54	N/A	N/A	N/A	N/A	N/A	N/A	Yes	Yes	Yes	Yes	/	/	Yes	Yes	/	/	N/A	/	/	/	/	/	Yes	/	Yes	/	/	/	/	/	N/A	/	/	/	/	/
				Ty1 IN AA phosphorylated in vivo	N/A		S347	S354	S360		S378	T380	S382	T383	S411		S423	T424				S469	S471	Y472	S473	T477	T480		S499	S511	S513	S517			S558
consensus
				Integrase AA	S43	S337	S347	S354	S360	S374	S378	T380	S382	T383	S411	S422	S423	T424	S428	S432	S463	S469	S471	Y472	S473	T477	T480	S485	S499	S511	S513	S517	S523	S524	S558	S574	S579	S580	T591	S599
				CK2 consensus site	S43		S347	S354	S360													S469	S471		S473				S499
				PhosphoGRID ( phosphorylation data from Ty1 elements )				S354	S360	S374	S378	T380	T382	T383	S411	S422	S423	T424	S428	S432	S463	S469	S471	Y472	S473	T477	T480	S485	S499	S511	S513	S517	S523	S524		S574	S579	S580	T591	S599
				Ty1 IN AA phosphorylated in vitro and in vivo			S347	S354	S360						S411							S469	S471	Y472	S473	T477	T480		S499
